# Loss-of-function phenomics, ncORFs, and ambiguity of mutant phenotypes in *Medicago truncatula*

**DOI:** 10.64898/2026.03.07.710271

**Authors:** Umut Çakır, Noujoud Gabed, Selen Kaya, Vagner A. Benedito, Marie Brunet, Xavier Roucou, Igor S. Kryvoruchko

## Abstract

Non-canonical open reading frames (ncORFs) are an emerging area of research that is quickly gaining momentum. Many peptides and proteins missed in initial annotation efforts (ncProts) were subsequently shown to be crucial for a wide range of biological processes. The discovery of ncORFs continues to improve the accuracy of loss-of-function studies because they often occupy the same genomic spaces as annotated ORFs. While databases of mutant phenotypes linked to genomic loci exist in a few species, none of these databases integrate the information on ncORFs present in already characterized loci. In this study, we introduce a nearly comprehensive loss-of-function phenomics dataset of *Medicago truncatula* (673 loci characterized over the past 30 years), which was integrated as a new track into the genome browser of this organism. This dataset helped critically analyze the potential contribution of ncORFs to published phenotypes. We detected mass spectrometry (MS)-validated ncORFs in 10 characterized genes, including major regulators of development and symbiotic relationships. We also found conserved ncORFs in 113 characterized genes, including four genes with highly conserved ncORFs. In some studies, the contribution of these ncORFs can be ruled out, while in others it cannot. Using real examples, we systematized ambiguities associated with ncORFs. Furthermore, we highlighted little-known trans effects of insertional mutagenesis on splicing as contributors to that ambiguity. Finally, our meta-analysis of published phenotypes revealed that different protein classes have significantly different (unique) proportions of unconditional, conditional, and neutral phenotypes, potentially reflecting their relative functional importance.

**Significance statement:** This study is the first to merge a nearly comprehensive inventory of loss-of-function studies in a eukaryotic organism with the information on novel MS-validated and conserved ncORFs.
