## Supplementary material for "Loss-of-function phenomics, ncORFs, and ambiguity of mutant phenotypes in *Medicago truncatula*": Data S2 Master table non-SNF ncORFs

### Sheet: Table
Item	Common/unique	Presence of ncORF	Gene symbol	Length of ncProt, aa	Evidence for protein existence	Biological process	Putative biological function	Loss-of-function phenotype	Phenotype: altered (A), conditional (C), or none (N)	Gain-of-function phenotype	Study method	Reference	Year of the first publication	Protein class	Gene name	Alternative name	Locus identifier v4	Locus identifier v5	MtGEA v3 probeset	Notes	Reference 1	Reference 2	Reference 3	Reference 4	Reference 5	Reference 6	Reference 7
1	C		MtCEP1	142(15 and 15)	Mass spectrometry	AM symbiosis; Root development	Inhibition of lateral root emergence via binding to the receptor-like kinase CRA2	Higher lateral root density (C: MtCEP2 and MtCEP12)	C	Synthetic peptide treatment and overexpression: repression of lateral root emergence; overexpression: increased density of the different mycorrhization events, from hyphal epidermal entry sites to hyphae root colonisation and arbuscule formation	CRISPR/Cas9, RNAi, overexpression of the native peptide, treatment with the synthetic peptide	Imin et al., 2013; Mohd-Radzman et al., 2015, 2016; Laffont et al., 2019; Zhu et al., 2021; Luo et al., 2023; Pedinotti et al., 2024	2013	Peptide (CEP family)	C-TERMINALLY ENCODED PEPTIDE 1 (CEP1)		-	MtrunA17_Chr8g0374821	-		Imin, N., Mohd-Radzman, N. A., Ogilvie, H. A., & Djordjevic, M. A. (2013). The peptide-encoding CEP1 gene modulates lateral root and nodule numbers in Medicago truncatula. Journal of experimental botany, 64(17), 5395–5409.	Mohd-Radzman, N. A., Binos, S., Truong, T. T., Imin, N., Mariani, M., & Djordjevic, M. A. (2015). Novel MtCEP1 peptides produced in vivo differentially regulate root development in Medicago truncatula. Journal of experimental botany, 66(17), 5289–5300.	Mohd-Radzman, N. A., Laffont, C., Ivanovici, A., Patel, N., Reid, D., Stougaard, J., Frugier, F., Imin, N., & Djordjevic, M. A. (2016). Different Pathways Act Downstream of the CEP Peptide Receptor CRA2 to Regulate Lateral Root and Nodule Development. Plant physiology, 171(4), 2536–2548.	Laffont, C., Huault, E., Gautrat, P., Endre, G., Kalo, P., Bourion, V., Duc, G., & Frugier, F. (2019). Independent Regulation of Symbiotic Nodulation by the SUNN Negative and CRA2 Positive Systemic Pathways. Plant physiology, 180(1), 559–570.	Zhu, F., Ye, Q., Chen, H., Dong, J., & Wang, T. (2021). Multigene editing reveals that MtCEP1/2/12 redundantly control lateral root and nodule number in Medicago truncatula. Journal of experimental botany, 72(10), 3661–3676.	Luo, Z., Wang, J., Li, F., Lu, Y., Fang, Z., Fu, M., Mysore, K. S., Wen, J., Gong, J., Murray, J. D., & Xie, F. (2023). The small peptide CEP1 and the NIN-like protein NLP1 regulate NRT2.1 to mediate root nodule formation across nitrate concentrations. The Plant cell, 35(2), 776–794.	Pedinotti, L., De La Serve, J. T., Roudaire, T., Clemente, H. S., Aguilar, M., Kohlen, W., Frugier, F., & Frey, N. F. D. (2024). C-terminally encoded peptides promoting root symbiotic nodulation in legume plants also promote the root arbuscular mycorrhizal symbiotic interaction. bioRxiv (Cold Spring Harbor Laboratory). https://doi.org/10.1101/2024.07.17.603861
2	C		MtCEP2	82(15)	n/a	AM symbiosis; Root development	Unknown	Higher lateral root density (C: MtCEP1 and MtCEP12)	C	Synthetic peptide treatment: repression of lateral root emergence; overexpression: an increased number of infection points, which however did not translate into an increased overall colonization of roots by the fungi	CRISPR/Cas9, RNAi, overexpression of the native peptide, treatment with the synthetic peptide	Imin et al., 2013; Zhu et al., 2021; Pedinotti et al., 2024	2013	Peptide (CEP family)	C-TERMINALLY ENCODED PEPTIDE 2 (CEP2)		-	MtrunA17_Chr8g0374781	-		Imin, N., Mohd-Radzman, N. A., Ogilvie, H. A., & Djordjevic, M. A. (2013). The peptide-encoding CEP1 gene modulates lateral root and nodule numbers in Medicago truncatula. Journal of experimental botany, 64(17), 5395–5409.	Zhu, F., Ye, Q., Chen, H., Dong, J., & Wang, T. (2021). Multigene editing reveals that MtCEP1/2/12 redundantly control lateral root and nodule number in Medicago truncatula. Journal of experimental botany, 72(10), 3661–3676.	Pedinotti, L., De La Serve, J. T., Roudaire, T., Clemente, H. S., Aguilar, M., Kohlen, W., Frugier, F., & Frey, N. F. D. (2024). C-terminally encoded peptides promoting root symbiotic nodulation in legume plants also promote the root arbuscular mycorrhizal symbiotic interaction. bioRxiv (Cold Spring Harbor Laboratory). https://doi.org/10.1101/2024.07.17.603861
3	C		MtCEP4	80(15)	n/a	Root development	Unknown	Normal root development	N	Synthetic peptide treatment: repression of lateral root emergence	CRISPR/Cas9, treatment with the synthetic peptide	Zhu et al., 2021	2021	Peptide (CEP family)	C-TERMINALLY ENCODED PEPTIDE 4 (CEP4)		Medtr5g025730	MtrunA17_Chr5g0408281	-		Zhu, F., Ye, Q., Chen, H., Dong, J., & Wang, T. (2021). Multigene editing reveals that MtCEP1/2/12 redundantly control lateral root and nodule number in Medicago truncatula. Journal of experimental botany, 72(10), 3661–3676.
4	C		MtCEP5	85(15)	n/a	Root development	Unknown	Higher lateral root density (C: MtCEP1, MtCEP2, MtCEP8, and MtCEP12)	C	Synthetic peptide treatment: repression of lateral root emergence	CRISPR/Cas9, treatment with the synthetic peptide	Zhu et al., 2021	2021	Peptide (CEP family)	C-TERMINALLY ENCODED PEPTIDE 5 (CEP5)		Medtr5g017710	MtrunA17_Chr5g0402471	-		Zhu, F., Ye, Q., Chen, H., Dong, J., & Wang, T. (2021). Multigene editing reveals that MtCEP1/2/12 redundantly control lateral root and nodule number in Medicago truncatula. Journal of experimental botany, 72(10), 3661–3676.
5	C		MtCEP6	82(15)	n/a	Root development	Unknown	Normal root development	N	Synthetic peptide treatment: repression of lateral root emergence	CRISPR/Cas9, treatment with the synthetic peptide	Zhu et al., 2021	2021	Peptide (CEP family)	C-TERMINALLY ENCODED PEPTIDE 6 (CEP6)		-	MtrunA17_Chr8g0374771	-		Zhu, F., Ye, Q., Chen, H., Dong, J., & Wang, T. (2021). Multigene editing reveals that MtCEP1/2/12 redundantly control lateral root and nodule number in Medicago truncatula. Journal of experimental botany, 72(10), 3661–3676.
6	C		MtCEP8	102(15)	n/a	Root development	Unknown	Higher lateral root density (C: MtCEP1, MtCEP2, MtCEP5, and MtCEP12)	C	Synthetic peptide treatment: repression of lateral root emergence	CRISPR/Cas9, treatment with the synthetic peptide	Zhu et al., 2021	2021	Peptide (CEP family)	C-TERMINALLY ENCODED PEPTIDE 8 (CEP8)		-	MtrunA17_Chr8g0374801	-		Zhu, F., Ye, Q., Chen, H., Dong, J., & Wang, T. (2021). Multigene editing reveals that MtCEP1/2/12 redundantly control lateral root and nodule number in Medicago truncatula. Journal of experimental botany, 72(10), 3661–3676.
7	C		MtCEP12	108(15)	n/a	Root development	Unknown	Higher lateral root density (C: MtCEP1 and MtCEP2)	C	Synthetic peptide treatment: repression of lateral root emergence	CRISPR/Cas9, treatment with the synthetic peptide	Zhu et al., 2021	2021	Peptide (CEP family)	C-TERMINALLY ENCODED PEPTIDE 12 (CEP12)		Medtr1g020020	MtrunA17_Chr1g0153841	-		Zhu, F., Ye, Q., Chen, H., Dong, J., & Wang, T. (2021). Multigene editing reveals that MtCEP1/2/12 redundantly control lateral root and nodule number in Medicago truncatula. Journal of experimental botany, 72(10), 3661–3676.
8	C		MtCLE4	66(13)	n/a	Petiole development; Root development	Unknown	n/a	-	Overexpression: normal petiole length; synthetic peptide treatment: significantly reduced root length	Overexpression of the native peptide, treatment with the synthetic peptide	Mortier et al., 2010; Laffont et al., 2019	2010	Peptide (CLE family)	CLAVATA3/ENDOSPERM SURROUNDING REGION 4 (CLE4)	MtCLE71	Medtr5g014860	MtrunA17_Chr5g0400771	-		Mortier, V., Den Herder, G., Whitford, R., Van de Velde, W., Rombauts, S., D'Haeseleer, K., Holsters, M., & Goormachtig, S. (2010). CLE peptides control Medicago truncatula nodulation locally and systemically. Plant physiology, 153(1), 222–237.	Laffont, C., Huault, E., Gautrat, P., Endre, G., Kalo, P., Bourion, V., Duc, G., & Frugier, F. (2019). Independent Regulation of Symbiotic Nodulation by the SUNN Negative and CRA2 Positive Systemic Pathways. Plant physiology, 180(1), 559–570.
9	U		MtCLE8	178(12)	n/a	Somatic embryo development	Unknown	n/a	-	Overexpression: no effect on somatic embryogenesis	Overexpression of the native peptide	Kudriashov et al., 2023	2023	Peptide (CLE family)	CLAVATA3/ENDOSPERM SURROUNDING REGION 8 (CLE8)		Medtr8g076990	MtrunA17_Chr8g0372741	-		Kudriashov, A. A., Zlydneva, N. S., Efremova, E. P., Tvorogova, V. E., & Lutova, L. A. (2023). MtCLE08, MtCLE16, and MtCLE18 Transcription Patterns and Their Possible Functions in the Embryogenic Calli of Medicago truncatula. Plants, 12(3), 435.
10	U		MtCLE10	74(12)	n/a	AM symbiosis	Unknown	n/a	-	Overexpression: normal levels of AM fungal colonization	Overexpression	Hastwell et al., 2017; Müller et al., 2019	2017	Peptide (CLE family)	CLAVATA3/ENDOSPERM SURROUNDING REGION 10 (CLE10)		Medtr6g054925	MtrunA17_Chr6g0470671	-		Hastwell, A. H., de Bang, T. C., Gresshoff, P. M., & Ferguson, B. J. (2017). CLE peptide-encoding gene families in Medicago truncatula and Lotus japonicus, compared with those of soybean, common bean and Arabidopsis. Scientific reports, 7(1), 9384.	Müller, L. M., Flokova, K., Schnabel, E., Sun, X., Fei, Z., Frugoli, J., Bouwmeester, H. J., & Harrison, M. J. (2019). A CLE-SUNN module regulates strigolactone content and fungal colonization in arbuscular mycorrhiza. Nature plants, 5(9), 933–939.
11	C		MtCLE12	81(12)	n/a	Petiole development; Root development	Unknown	n/a	-	Overexpression: significantly reduces root length; significantly longer petioles; synthetic peptide treatment: significantly reduced primary root growth; no effect on root length (C: Mortier et al., 2010)	RNAi, overexpression of the native peptide, treatment with the synthetic peptide	Mortier et al., 2010, 2012; Saur et al., 2011; Hastwell et al., 2017	2010	Peptide (CLE family)	CLAVATA3/ENDOSPERM SURROUNDING REGION 12 (CLE12)	MtCLE65	Medtr4g079630	MtrunA17_Chr4g0040971	Mtr.19172.1.S1_at		Mortier, V., Den Herder, G., Whitford, R., Van de Velde, W., Rombauts, S., D'Haeseleer, K., Holsters, M., & Goormachtig, S. (2010). CLE peptides control Medicago truncatula nodulation locally and systemically. Plant physiology, 153(1), 222–237.	Saur, I., Oakes, M., Djordjevic, M. A., & Imin, N. (2011). Crosstalk between the nodulation signaling pathway and the autoregulation of nodulation in Medicago truncatula. The New phytologist, 190(4), 865–874.	Mortier, V., De Wever, E., Vuylsteke, M., Holsters, M., & Goormachtig, S. (2012). Nodule numbers are governed by interaction between CLE peptides and cytokinin signaling. The Plant journal, 70(3), 367–376.	Hastwell, A. H., de Bang, T. C., Gresshoff, P. M., & Ferguson, B. J. (2017). CLE peptide-encoding gene families in Medicago truncatula and Lotus japonicus, compared with those of soybean, common bean and Arabidopsis. Scientific reports, 7(1), 9384.
12	C		MtCLE13	84(12-13)	n/a	AM symbiosis; Petiole development; Root development	Unknown	n/a	-	Overexpression: normal levels of AM fungal colonization; significantly longer petioles; synthetic peptide treatment: no effect on root length (C: Mortier et al., 2010)	RNAi, overexpression of the native peptide, treatment with the synthetic peptide	Mortier et al., 2010, 2012; Saur et al., 2011; Hastwell et al., 2017; Laffont et al., 2019; Müller et al., 2019; Mens et al., 2021	2010	Peptide (CLE family)	CLAVATA3/ENDOSPERM SURROUNDING REGION 13 (CLE13)	MtCLE39	Medtr4g079610	MtrunA17_Chr4g0040951	Mtr.19174.1.S1_at		Mortier, V., Den Herder, G., Whitford, R., Van de Velde, W., Rombauts, S., D'Haeseleer, K., Holsters, M., & Goormachtig, S. (2010). CLE peptides control Medicago truncatula nodulation locally and systemically. Plant physiology, 153(1), 222–237.	Saur, I., Oakes, M., Djordjevic, M. A., & Imin, N. (2011). Crosstalk between the nodulation signaling pathway and the autoregulation of nodulation in Medicago truncatula. The New phytologist, 190(4), 865–874.	Mortier, V., De Wever, E., Vuylsteke, M., Holsters, M., & Goormachtig, S. (2012). Nodule numbers are governed by interaction between CLE peptides and cytokinin signaling. The Plant journal, 70(3), 367–376.	Hastwell, A. H., de Bang, T. C., Gresshoff, P. M., & Ferguson, B. J. (2017). CLE peptide-encoding gene families in Medicago truncatula and Lotus japonicus, compared with those of soybean, common bean and Arabidopsis. Scientific reports, 7(1), 9384.	Laffont, C., Huault, E., Gautrat, P., Endre, G., Kalo, P., Bourion, V., Duc, G., & Frugier, F. (2019). Independent Regulation of Symbiotic Nodulation by the SUNN Negative and CRA2 Positive Systemic Pathways. Plant physiology, 180(1), 559–570.	Müller, L. M., Flokova, K., Schnabel, E., Sun, X., Fei, Z., Frugoli, J., Bouwmeester, H. J., & Harrison, M. J. (2019). A CLE-SUNN module regulates strigolactone content and fungal colonization in arbuscular mycorrhiza. Nature plants, 5(9), 933–939.	Mens, C., Hastwell, A. H., Su, H., Gresshoff, P. M., Mathesius, U., & Ferguson, B. J. (2021). Characterisation of Medicago truncatula CLE34 and CLE35 in nitrate and rhizobia regulation of nodulation. The New phytologist, 229(5), 2525–2534.
13	U		MtCLE16	101(12)	n/a	AM symbiosis; Oxidative stress; Root development; Shoot development; Somatic embryo development	Promotion of arbuscular mycorrhizal symbiosis via MtCRN-mediated ROS suppression	n/a	-	Overexpression: significantly reduced number of somatic embryos per callus; more compact and more branched arbuscules; higher arbuscle abundance per mm; no impact on root length colonization; no effect on the primary root length; synthetic peptide treatment: higher rate of root length colonization; larger arbuscles; no effect on the shoot and root fresh weight, no effect on the primary root lengt…	Overexpression of the native peptide, treatment with the synthetic peptide	Kudriashov et al., 2023; Bashyal et al., 2025	2023	Peptide (CLE family)	CLAVATA3/ENDOSPERM SURROUNDING REGION 16 (CLE16)		Medtr5g043830	MtrunA17_Chr5g0418741	-		Kudriashov, A. A., Zlydneva, N. S., Efremova, E. P., Tvorogova, V. E., & Lutova, L. A. (2023). MtCLE08, MtCLE16, and MtCLE18 Transcription Patterns and Their Possible Functions in the Embryogenic Calli of Medicago truncatula. Plants, 12(3), 435.	Bashyal, S., Everett, H., Matsuura, S., & Müller, L. M. (2025). A plant CLE peptide and its fungal mimic promote arbuscular mycorrhizal symbiosis via CRN-mediated ROS suppression. Proceedings of the National Academy of Sciences of the United States of America, 122(16), e2422215122.
14	U		MtCLE18	104(12)	n/a	Somatic embryo development	Unknown	n/a	-	Overexpression: no effect on somatic embryogenesis	Overexpression of the native peptide	Kudriashov et al., 2023	2023	Peptide (CLE family)	CLAVATA3/ENDOSPERM SURROUNDING REGION 18 (CLE18)		Medtr1g093800	MtrunA17_Chr1g0198831	Mtr.20062.1.S1_at		Kudriashov, A. A., Zlydneva, N. S., Efremova, E. P., Tvorogova, V. E., & Lutova, L. A. (2023). MtCLE08, MtCLE16, and MtCLE18 Transcription Patterns and Their Possible Functions in the Embryogenic Calli of Medicago truncatula. Plants, 12(3), 435.
15	U		MtCLE33	75(12)	n/a	AM symbiosis	Negatively impacts colonization by reducing strigolactone levels.	n/a	-	Overexpression: reduced levels of AM fungal colonization	Overexpression	Hastwell et al., 2017; Müller et al., 2019	2017	Peptide (CLE family)	CLAVATA3/ENDOSPERM SURROUNDING REGION 33 (CLE33)		Medtr2g078160	MtrunA17_Chr2g0316361	-		Hastwell, A. H., de Bang, T. C., Gresshoff, P. M., & Ferguson, B. J. (2017). CLE peptide-encoding gene families in Medicago truncatula and Lotus japonicus, compared with those of soybean, common bean and Arabidopsis. Scientific reports, 7(1), 9384.	Müller, L. M., Flokova, K., Schnabel, E., Sun, X., Fei, Z., Frugoli, J., Bouwmeester, H. J., & Harrison, M. J. (2019). A CLE-SUNN module regulates strigolactone content and fungal colonization in arbuscular mycorrhiza. Nature plants, 5(9), 933–939.
16	U		MtCLE53	82(12)	n/a	AM symbiosis	Possibly acts as a root-shoot ascending signal initiating the systemic AOM mechanisms; negatively impacts colonization by reducing strigolactone levels.	Higher levels of AM fungal colonization; more abundant arbuscules	A	Overexpression: reduced levels of AM fungal colonization, fewer arbuscules and vesicles	RNAi, Tnt1, overexpression	Hastwell et al., 2017; Müller et al., 2019; Karlo et al, 2020; Orosz et al, 2024	2019	Peptide (CLE family)	CLAVATA3/ENDOSPERM SURROUNDING REGION 53 (CLE53)		Medtr8g463700	MtrunA17_Chr8g0360491	-		Hastwell, A. H., de Bang, T. C., Gresshoff, P. M., & Ferguson, B. J. (2017). CLE peptide-encoding gene families in Medicago truncatula and Lotus japonicus, compared with those of soybean, common bean and Arabidopsis. Scientific reports, 7(1), 9384.	Müller, L. M., Flokova, K., Schnabel, E., Sun, X., Fei, Z., Frugoli, J., Bouwmeester, H. J., & Harrison, M. J. (2019). A CLE-SUNN module regulates strigolactone content and fungal colonization in arbuscular mycorrhiza. Nature plants, 5(9), 933–939.	Karlo, M., Boschiero, C., Landerslev, K. G., Blanco, G. S., Wen, J., Mysore, K. S., Dai, X., Zhao, P. X., & de Bang, T. C. (2020). The CLE53-SUNN genetic pathway negatively regulates arbuscular mycorrhiza root colonization in Medicago truncatula. Journal of experimental botany, 71(16), 4972–4984.	Orosz, J., Lin, E. X., Lindsay, P., Kappes, M., Bashyal, S., Everett, H., Gautam, C. K., Jackson, D., & Müller, L. M. (2024). Medicago truncatula CORYNE regulates inflorescence meristem branching, nutrient signaling, and arbuscular mycorrhizal symbiosis. bioRxiv (Cold Spring Harbor Laboratory). https://doi.org/10.1101/2024.09.20.614181
17	C		MtGLV1	73(13)	n/a	Root development; Root gravitropism	Unknown	n/a	-	Synthetic peptide treatment: a significant negative effect on some of the eighteen root growth parameters tested; negative effect on lateral roots, including root number and density along the primary root; a positive effect on primary root growth/length; the roots become agravitropic to varying degrees	Overexpression of the native peptide, treatment with the synthetic peptide	Roy et al., 2024a; Yan et al., 2024	2024	Peptide (Golven/Root Growth Factor [RGF] family)	GOLVEN 1 (GLV1)	MtRGF6	Medtr6g043230	MtrunA17_Chr6g0467111	-		Roy, S., Torres-Jerez, I., Zhang, S., Liu, W., Schiessl, K., Jain, D., Boschiero, C., Lee, H. K., Krom, N., Zhao, P. X., Murray, J. D., Oldroyd, G. E. D., Scheible, W. R., & Udvardi, M. (2024a). The peptide GOLVEN10 alters root development and noduletaxis in Medicago truncatula. The Plant journal, 118(3), 607–625.	Yan, J., Wang, Y., Li, Q., Zhou, Y., Wang, X., & Luo, L. (2024). The MtRGF6 Peptide Differentially Regulates Root Development and Symbiotic Nodulation of Medicago truncatula and Lotus japonicus. Phyton, 93(6), 1237–1248.
18	C		MtGLV2	154(13)	n/a	Root development; Root gravitropism	Unknown	n/a	-	Synthetic peptide treatment: a significant negative effect on some of the eighteen root growth parameters tested; negative effect on lateral roots, including root number and density along the primary root; a positive effect on primary root growth/length; the roots become agravitropic to varying degrees	Overexpression of the native peptide, treatment with the synthetic peptide	Roy et al., 2024a	2024	Peptide (Golven/Root Growth Factor [RGF] family)	GOLVEN 2 (GLV2)		Medtr5g012400	-	-	In the genome assembly v5, locus Medtr5g012400 corresponds to either an intergenic region or to a transposable element.	Roy, S., Torres-Jerez, I., Zhang, S., Liu, W., Schiessl, K., Jain, D., Boschiero, C., Lee, H. K., Krom, N., Zhao, P. X., Murray, J. D., Oldroyd, G. E. D., Scheible, W. R., & Udvardi, M. (2024a). The peptide GOLVEN10 alters root development and noduletaxis in Medicago truncatula. The Plant journal, 118(3), 607–625.
19	C		MtGLV6	85(13)	n/a	Root development; Root gravitropism	Unknown	n/a	-	Synthetic peptide treatment: a significant negative effect on some of the eighteen root growth parameters tested; negative effect on lateral roots, including root number and density along the primary root; a positive effect on primary root growth/length; the roots become agravitropic to varying degrees	Overexpression of the native peptide, treatment with the synthetic peptide	Roy et al., 2024a	2024	Peptide (Golven/Root Growth Factor [RGF] family)	GOLVEN 6 (GLV6)	MtRGF9	Medtr8g092320	MtrunA17_Chr8g0383471	Mtr.14131.1.S1_at		Roy, S., Torres-Jerez, I., Zhang, S., Liu, W., Schiessl, K., Jain, D., Boschiero, C., Lee, H. K., Krom, N., Zhao, P. X., Murray, J. D., Oldroyd, G. E. D., Scheible, W. R., & Udvardi, M. (2024a). The peptide GOLVEN10 alters root development and noduletaxis in Medicago truncatula. The Plant journal, 118(3), 607–625.
20	C		MtGLV10	104(13)	n/a	Root development; Root gravitropism	Negative regulation of lateral root organogenesis; control of lateral root positioning along the longitudinal root axis	Wider lateral root zone	A	Synthetic peptide treatment: an increase in cell number in each root cortical cell layer causing an increase in root length and a consequent spatiotemporal delay in the formation of the first lateral root; a significant negative effect on some of the eighteen root growth parameters tested; negative effect on lateral roots, including root number and density along the primary root; a positive effec…	Tnt1, overexpression of the native peptide, treatment with the synthetic peptide	Roy et al., 2024a, b	2024	Peptide (Golven/Root Growth Factor [RGF] family)	GOLVEN 10 (GLV10)	MtRGF11	Medtr8g446520	MtrunA17_Chr8g0356121	-	The nodulation zone was wider in one of the two mutant alleles.	Roy, S., Torres-Jerez, I., Zhang, S., Liu, W., Schiessl, K., Jain, D., Boschiero, C., Lee, H. K., Krom, N., Zhao, P. X., Murray, J. D., Oldroyd, G. E. D., Scheible, W. R., & Udvardi, M. (2024a). The peptide GOLVEN10 alters root development and noduletaxis in Medicago truncatula. The Plant journal, 118(3), 607–625.	Roy, S., Kang, Y., Zhang, S., Torres-Jerez, I., Jain, D., Sanchez, B., Burghardt, L., Cheng, X., Wen, J., Murray, J. D., Scheible, W., & Udvardi, M. (2024b). A multitrait Genome-Wide association study reveals a requirement for the strigolactone receptor DWARF14 in optimal GOLVEN10 signaling. bioRxiv (Cold Spring Harbor Laboratory). https://doi.org/10.1101/2024.06.24.599968
21	C	CS	MtNCR044	68(36)	n/a	Resistance to fungal pathogens	Unknown	n/a	-	Recombinant peptide treatment: antifungal activity	Transcriptional profiling, treatment with the purified recombinant peptide	Ördögh et al., 2014; Velivelli et al., 2020	2014	Peptide (cysteine-rich, NCR family)	NODULE CYSTEINE-RICH PEPTIDE 044 (NCR044)		-	MtrunA17_Chr7g0216231	-		Ördögh, L., Vörös, A., Nagy, I., Kondorosi, É., & Kereszt, A. (2014). Symbiotic plant peptides eliminate Candida albicans both in vitro and in an epithelial infection model and inhibit the proliferation of immortalized human cells. BioMed Research International. https://doi.org/10.1155/2014/320796	Velivelli, S., Czymmek, K. J., Li, H., Shaw, J. B., Buchko, G. W., & Shah, D. M. (2020). Antifungal symbiotic peptide NCR044 exhibits unique structure and multifaceted mechanisms of action that confer plant protection. Proceedings of the National Academy of Sciences of the United States of America, 117(27), 16043–16054.
22	C	CSMS	MtNCR169	61(38)	Mass spectrometry	Nitrogen metabolism	Unknown	Normal nitrogen content in shoots and roots	N	n/a	CRISPR/Cas9, FNB	Starker et al., 2006; Domonkos et al., 2013; Farkas et al., 2014; Horváth et al., 2015, 2023; Güngör et al., 2023; Li et al., 2025	2006	Peptide (cysteine-rich, NCR family)	NODULE CYSTEINE-RICH PEPTIDE 169 (NCR169)	MtDNF7	Medtr7g029760	MtrunA17_Chr7g0229931	Mtr.3210.1.S1_at		Starker, C. G., Parra-Colmenares, A. L., Smith, L., Mitra, R. M., & Long, S. R. (2006). Nitrogen fixation mutants of Medicago truncatula fail to support plant and bacterial symbiotic gene expression. Plant physiology, 140(2), 671–680.	Domonkos, A., Horvath, B., Marsh, J. F., Halasz, G., Ayaydin, F., Oldroyd, G. E., & Kalo, P. (2013). The identification of novel loci required for appropriate nodule development in Medicago truncatula. BMC plant biology, 13, 157.	Farkas, A., Maróti, G., Durgő, H., Györgypál, Z., Lima, R. M., Medzihradszky, K. F., Kereszt, A., Mergaert, P., & Kondorosi, É. (2014). Medicago truncatula symbiotic peptide NCR247 contributes to bacteroid differentiation through multiple mechanisms. Proceedings of the National Academy of Sciences of the United States of America, 111(14), 5183–5188.	Horváth, B., Domonkos, Á., Kereszt, A., Szűcs, A., Ábrahám, E., Ayaydin, F., Bóka, K., Chen, Y., Chen, R., Murray, J. D., Udvardi, M. K., Kondorosi, É., & Kaló, P. (2015). Loss of the nodule-specific cysteine rich peptide, NCR169, abolishes symbiotic nitrogen fixation in the Medicago truncatula dnf7 mutant. Proceedings of the National Academy of Sciences of the United States of America, 112(49), …	Horváth, B., Güngör, B., Tóth, M., Domonkos, Á., Ayaydin, F., Saifi, F., Chen, Y., Biró, J. B., Bourge, M., Szabó, Z., Tóth, Z., Chen, R., & Kaló, P. (2023). The Medicago truncatula nodule-specific cysteine-rich peptides, NCR343 and NCR-new35 are required for the maintenance of rhizobia in nitrogen-fixing nodules. The New phytologist, 239(5), 1974–1988.	Güngör, B., Biró, J. B., Domonkos, Á., Horváth, B., & Kaló, P. (2023). Targeted mutagenesis of Medicago truncatula Nodule-specific Cysteine-Rich (NCR) genes using the Agrobacterium rhizogenes-mediated CRISPR/Cas9 system. Scientific reports, 13(1), 20676.	Li, F., Kumar, A., Xu, P., & Murray, J. D. (2025). Symbiotic nitrogen fixation suppresses root nitrate uptake in Medicago truncatula under nitrate limitation. The New phytologist, 246(5), 1905–1911.
23	C		MtPSKα1	83(5)	n/a	Root development	Promotion of root growth by repressing Pectin Methylesterase Inhibitor (PMEI) genes	n/a	-	Synthetic peptide treatment: promotion of root elongation	RNAi, treatment with the synthetic peptide	Yu et al., 2020, 2022a; Suri and Tiwari, 2023; Zhang et al., 2025	2020	Peptide (PSK family)	PHYTOSULFOKINE-α1 (PSKα1)	MtPSK1, MtPSK4	Medtr1g017700	MtrunA17_Chr1g0152281	-	Here, we adopted the locus name proposed by Suri and Tiwari (2023) to emphasize that this is one of a few genes that produce the same pentapeptide MtPSKα.	Yu, L., Zhou, W., Zhang, D., Yan, J., Luo, L. (2020). Phytosulfokine-α Promotes Root Growth by Repressing Expression of Pectin Methylesterase Inhibitor (PMEI) Genes in Medicago truncatula. Phyton-International Journal of Experimental Botany, 89(4), 873–881.	Yu, L., Di, Q., Zhang, D., Liu, Y., Li, X., Mysore, K. S., Wen, J., Yan, J., & Luo, L. (2022a). A legume-specific novel type of phytosulfokine, PSK-δ, promotes nodulation by enhancing nodule organogenesis. Journal of experimental botany, 73(8), 2698–2713.	Suri, G. S., & Tiwari, M. (2023). Phytosulfokine-δ: A Small Peptide, but a Big Player in Symbiosis Gene Regulation. International Journal of Plant Biology, 14(1), 100–103.	Zhang, D., Di, Q., Gui, J., Li, Q., Mysore, K. S., Wen, J., Luo, L., & Yu, L. (2025). Tyrosylprotein Sulfotransferase Positively Regulates Symbiotic Nodulation and Root Growth. Plant, cell & environment, 48(1), 553–570.
24	C		MtPSKδ	82(5)	Mass spectrometry	Root development; Shoot development	Promotion of root growth	Normal root development; normal shoot development	N	Overexpression: promotion of root elongation (C: one line out of two); synthetic peptide treatment: promotion of root elongation	Tnt1, overexpression of the native peptide, treatment with the synthetic peptide	Yu et al., 2022a; Suri and Tiwari, 2023; Zhang et al., 2025	2022	Peptide (PSK family)	PHYTOSULFOKINE-δ (PSKδ)	MtPSK8	Medtr3g094730	MtrunA17_Chr3g0129091	Mtr.27461.1.S1_at		Yu, L., Di, Q., Zhang, D., Liu, Y., Li, X., Mysore, K. S., Wen, J., Yan, J., & Luo, L. (2022a). A legume-specific novel type of phytosulfokine, PSK-δ, promotes nodulation by enhancing nodule organogenesis. Journal of experimental botany, 73(8), 2698–2713.	Suri, G. S., & Tiwari, M. (2023). Phytosulfokine-δ: A Small Peptide, but a Big Player in Symbiosis Gene Regulation. International Journal of Plant Biology, 14(1), 100–103.	Zhang, D., Di, Q., Gui, J., Li, Q., Mysore, K. S., Wen, J., Luo, L., & Yu, L. (2025). Tyrosylprotein Sulfotransferase Positively Regulates Symbiotic Nodulation and Root Growth. Plant, cell & environment, 48(1), 553–570.
25	C		MtPSKε	78(5)	n/a	Root development	Promotion of root growth by inducing cell division and expansion	n/a	-	Synthetic peptide treatment and overexpression: increased root elongation and lateral root number	Overexpression of the native peptide, treatment with the synthetic peptide	Di et al., 2022; Zhang et al., 2025	2022	Peptide (PSK family)	PHYTOSULFOKINE-ε (PSKε)	MtPSK7	Medtr8g091700	MtrunA17_Chr8g0382911	-		Di, Q., Li, Y., Zhang, D., Wu, W., Zhang, L., Zhao, X., Luo, L., & Yu, L. (2022). A novel type of phytosulfokine, PSK-ε, positively regulates root elongation and formation of lateral roots and root nodules in Medicago truncatula. Plant signaling & behavior, 17(1), 2134672.	Zhang, D., Di, Q., Gui, J., Li, Q., Mysore, K. S., Wen, J., Luo, L., & Yu, L. (2025). Tyrosylprotein Sulfotransferase Positively Regulates Symbiotic Nodulation and Root Growth. Plant, cell & environment, 48(1), 553–570.
26	C		MtPSN1	21(12)	n/a	Root development	Unknown	n/a	-	Normal growth habit	Treatment with the synthetic peptide	de Bang et al., 2017	2017	Peptide (PSN family)	PEPTIDE SUPPRESSING NODULATION 1 (PSN1)		Medtr3g015430	MtrunA17_Chr3g0082831	-	According to the paper, the precursor must be 62-aa-long. However, in MtrunA17_Chr3g0082831, the coding sequence contains a stop codon 27 nt upstream of the synthetic peptide sequence. Thus, the actual precursor cannot be loger than 21 aa.	de Bang, T. C., Lundquist, P. K., Dai, X., Boschiero, C., Zhuang, Z., Pant, P., Torres-Jerez, I., Roy, S., Nogales, J., Veerappan, V., Dickstein, R., Udvardi, M. K., Zhao, P. X., & Scheible, W. R. (2017). Genome-Wide Identification of Medicago Peptides Involved in Macronutrient Responses and Nodulation. Plant physiology, 175(4), 1669–1689.
27	C		MtRGF3	114 or 150(13)	n/a	Root development; Root gravitropism	Unknown	n/a	-	Synthetic peptide treatment: a significant negative effect on some of the eighteen root growth parameters tested; negative effect on lateral roots, including root number and density along the primary root; a positive effect on primary root growth/length; the roots become agravitropic to varying degrees	RNAi, overexpression of the native peptide, treatment with the synthetic peptide	Li et al., 2020a; Roy et al., 2024a; Yan et al., 2024; Zhang et al., 2025	2020	Peptide (Golven/Root Growth Factor [RGF] family)	ROOT MERISTEM GROWTH FACTOR 3 (RGF3)	MtGLV9	Medtr4g116360	MtrunA17_Chr4g0065091	Mtr.24683.1.S1_s_at		Li, Q., Li, M., Zhang, D., Yu, L., Yan, J., & Luo, L. (2020a). The peptide-encoding MtRGF3 gene negatively regulates nodulation of Medicago truncatula. Biochemical and biophysical research communications, 523(1), 66–71.	Roy, S., Torres-Jerez, I., Zhang, S., Liu, W., Schiessl, K., Jain, D., Boschiero, C., Lee, H. K., Krom, N., Zhao, P. X., Murray, J. D., Oldroyd, G. E. D., Scheible, W. R., & Udvardi, M. (2024a). The peptide GOLVEN10 alters root development and noduletaxis in Medicago truncatula. The Plant journal, 118(3), 607–625.	Yan, J., Wang, Y., Li, Q., Zhou, Y., Wang, X., & Luo, L. (2024). The MtRGF6 Peptide Differentially Regulates Root Development and Symbiotic Nodulation of Medicago truncatula and Lotus japonicus. Phyton, 93(6), 1237–1248.	Zhang, D., Di, Q., Gui, J., Li, Q., Mysore, K. S., Wen, J., Luo, L., & Yu, L. (2025). Tyrosylprotein Sulfotransferase Positively Regulates Symbiotic Nodulation and Root Growth. Plant, cell & environment, 48(1), 553–570.

### Sheet: Legend
Data S2
A master table that summarizes loss-of-function and gain-of-function studies on ncORFs tested for phenotypes other than symbiotic nitrogen fixation
The table covers data published by 16 June 2025.
Explanation of column titles and content:
Column letter	Column title	Explanation
B	Common/unique	"C" (for common) stands for genes studied in the context of symbiotic nitrogen fixation and other biological processes. "U" (for unique) stands for genes studied in the context of biological processes other than symbiotic nitrogen fixation.
C	Presence of ncORF	"CS" (for conserved) stands for the presence of a ncORF with a conservation signature (a corresponding ncProt has at least one NCBI-BLASTP hit with an e-value at most 0.001 regardless of a percent identity value). "MS" (for mass spectrometry) stands for the presence of a ncORF with a translation signature (a matching MS-validated peptide is found in at least one biological sample). "CSMS" (for co…
D	Gene symbol	Gene symbols highlighted in blue correspond to genes found in both lists (C in column B). Gene symbols that are not highlighted correspond to genes found in the current list only (U in column B).
E	Length of ncProt, aa	Length of a mature peptide after the cleavage and/or maturation (if the peptide derives from a non-functional precursor) is given in brackets.
G	Biological process	This columnt lists candidate biological processes pertinent to the context of both loss-of-function and gain-of-function analyses. This includes not only biological processes in which a locus is clearly involved but also biological processes for which the mutant phenotype was tested, regardless of the presence of any difference between the wild type and the mutant. The involvement in most process…
H	Putative biological function	This columnt lists functions deduced from both loss-of-function and gain-of-function analyses. Only functions clearly stated in the original publications are mentioned here.
I	Loss-of-function phenotype	In this column, the description of mutant phenotypes is based on the verbal description in the main/supplementary text and figures/tables of corresponding studies. To preserve the meaning, the wording was kept as close to the original as possible. In "(C: gene name)", "C" stands for a conditional phenotype. The symbol indicates a loss-of-function phenotype recorded in the background of another mu…
J	Phenotype: altered (A), conditional (C), or none (N)	This column is based on column I. A phenotype is categorized as altered (A) if there is at least one phenotypic difference from the wild type that is not conditional. In this context, "conditional" refers only to genetic conditions indicated with "(C: gene name)", where there is ambiguity about the causative gene. A phenotype is categorized as conditional (C) if there is no "A"-phenotype and ther…
K	Gain-of-function phenotype	In this column, the description of phenotypes is based on the verbal description in the main text and figures/tables of corresponding studies and not on the abstracts only. To preserve the meaning, the wording was kept as close to the original as possible. "C:" stands for a conditional phenotype.
M	Reference	This column lists references that describe either the functional analysis (both LOF and GOF) or the generation of a mutant prior to the identification of the affected gene. Publications crucial for the information on general features of ncORFs (peptide length, locus ID, etc.) are also shown even if they describe no LOF/GOF work.
N	Year of the first publication	For genes studied by LOF approaches, the publication year of the first LOF study is shown. Cells in which the year of the first LOF publication is not the same as the year of the first relevant non-GOF publication are shown in violet.
Q	Alternative name	Many alternative names come from a corresponding annotation in the genome assembly v5.1.9. However, often these names cannot be traced back to specific publications. Moreover, often there is major discrepancy between the name given in a LOF publication and the name that is shown in the annotation. Redundant alternative names were removed, and only alternative names used in publications were kept …
V-AB	Reference 1-7	References highlighted in yellow and shown in bold are releavant for ncORFs studied by LOF approaches but describe no LOF experiments. They are excluded from the LOF references (Data S7) together with all papers on ncORFs studied exclusively by GOF experiments. The latter type of references is not highlighted in this table. Both types of references can be found in Data S8. References highlighted …

### Sheet: Abbreviations
Symbol*	Meaning
aa	Amino acids
ncORF	Non-canonical open reading frame; the frame different from an annotated ORF (refORF). This category also includes short ORFs located on transcripts with no long annotated ORF.
ncProt	Translational product of a ncORF
AM	Arbuscular mycorrhiza
AOM	Autoregulation of mycorrhization
CRISPR/Cas9	Mutagenesis technology based on the clustered regularly interspaced short palindromic repeats/CRISPR-associated protein 9
n/a	Not analyzed or not available
nt	Nucleotides
refORF	Reference open reading frame; the frame of an annotated protein
RNAi	RNA interference technology
ROS	Reactive oxygen species
Tnt1	Insertional mutagenesis using Transposon from Nicotiana tabacum 1
*	The list does not cover acronyms already explained in column N (Gene name).
