## Supplementary material for "Loss-of-function phenomics, ncORFs, and ambiguity of mutant phenotypes in *Medicago truncatula*": Data S8 References for GOF studies ncORFs only

### Sheet: Table
1	Bashyal, S., Everett, H., Matsuura, S., & Müller, L. M. (2025). A plant CLE peptide and its fungal mimic promote arbuscular mycorrhizal symbiosis via CRN-mediated ROS suppression. Proceedings of the National Academy of Sciences of the United States of America, 122(16), e2422215122.
2	Charon, C., Johansson, C., Kondorosi, E., Kondorosi, A., & Crespi, M. (1997). enod40 induces dedifferentiation and division of root cortical cells in legumes. Proceedings of the National Academy of Sciences of the United States of America, 94(16), 8901–8906.
3	Combier, J. P., Küster, H., Journet, E. P., Hohnjec, N., Gamas, P., & Niebel, A. (2008b). Evidence for the involvement in nodulation of the two small putative regulatory peptide-encoding genes MtRALFL1 and MtDVL1. Molecular plant-microbe interactions, 21(8), 1118–1127.
4	de Bang, T. C., Lundquist, P. K., Dai, X., Boschiero, C., Zhuang, Z., Pant, P., Torres-Jerez, I., Roy, S., Nogales, J., Veerappan, V., Dickstein, R., Udvardi, M. K., Zhao, P. X., & Scheible, W. R. (2017). Genome-Wide Identification of Medicago Peptides Involved in Macronutrient Responses and Nodulation. Plant physiology, 175(4), 1669–1689.
5	Di, Q., Li, Y., Zhang, D., Wu, W., Zhang, L., Zhao, X., Luo, L., & Yu, L. (2022). A novel type of phytosulfokine, PSK-ε, positively regulates root elongation and formation of lateral roots and root nodules in Medicago truncatula. Plant signaling & behavior, 17(1), 2134672.
6	El Yahyaoui, F., Küster, H., Ben Amor, B., Hohnjec, N., Pühler, A., Becker, A., Gouzy, J., Vernié, T., Gough, C., Niebel, A., Godiard, L., & Gamas, P. (2004). Expression profiling in Medicago truncatula identifies more than 750 genes differentially expressed during nodulation, including many potential regulators of the symbiotic program. Plant physiology, 136(2), 3159–3176.
7	Farkas, A., Maróti, G., Durgő, H., Györgypál, Z., Lima, R. M., Medzihradszky, K. F., Kereszt, A., Mergaert, P., & Kondorosi, É. (2014). Medicago truncatula symbiotic peptide NCR247 contributes to bacteroid differentiation through multiple mechanisms. Proceedings of the National Academy of Sciences of the United States of America, 111(14), 5183–5188.
8	Gao, F., Yang, J., Zhai, N., Zhang, C., Ren, X., Zeng, Y., Chen, Y., Chen, R., & Pan, H. (2023b). NCR343 is required to maintain the viability of differentiated bacteroids in nodule cells in Medicago truncatula. The New phytologist, 240(2), 815–829.
9	Hastwell, A. H., de Bang, T. C., Gresshoff, P. M., & Ferguson, B. J. (2017). CLE peptide-encoding gene families in Medicago truncatula and Lotus japonicus, compared with those of soybean, common bean and Arabidopsis. Scientific reports, 7(1), 9384.
10	Kudriashov, A. A., Zlydneva, N. S., Efremova, E. P., Tvorogova, V. E., & Lutova, L. A. (2023). MtCLE08, MtCLE16, and MtCLE18 Transcription Patterns and Their Possible Functions in the Embryogenic Calli of Medicago truncatula. Plants, 12(3), 435.
11	Laffont, C., Huault, E., Gautrat, P., Endre, G., Kalo, P., Bourion, V., Duc, G., & Frugier, F. (2019). Independent Regulation of Symbiotic Nodulation by the SUNN Negative and CRA2 Positive Systemic Pathways. Plant physiology, 180(1), 559–570.
12	Lebedeva, M., Azarakhsh, M., Yashenkova, Y., & Lutova, L. (2020). Nitrate-Induced CLE Peptide Systemically Inhibits Nodulation in Medicago truncatula. Plants, 9(11), 1456.
13	Lebedeva, M., Dvornikova, K., & Lutova, L. (2022). Nitrate-Induced MtCLE34 Gene Lacks the Ability to Reduce Symbiotic Nodule Number and Carries Nonsense Mutation in a Few Accessions of Medicago truncatula. Agronomy, 12(4), 842.
14	Lebedeva, M. A., Dobychkina, D. A., Bashtovenko, K. A., Petrenko, V. A., Rubtsova, D. N., Kochetkova, L. A., Azarakhsh, M., Romanyuk, D. A., & Lutova, L. A. (2024). MtCLE35 Mediates Inhibition of Rhizobia-Induced Signaling Pathway and Upregulation of Defense-Related Genes in Rhizobia-Inoculated Medicago truncatula Roots. Journal of Plant Growth Regulation, 43(12), 4941–4956.
15	Mens, C., Hastwell, A. H., Su, H., Gresshoff, P. M., Mathesius, U., & Ferguson, B. J. (2021). Characterisation of Medicago truncatula CLE34 and CLE35 in nitrate and rhizobia regulation of nodulation. The New phytologist, 229(5), 2525–2534.
16	Mohd-Radzman, N. A., Binos, S., Truong, T. T., Imin, N., Mariani, M., & Djordjevic, M. A. (2015). Novel MtCEP1 peptides produced in vivo differentially regulate root development in Medicago truncatula. Journal of experimental botany, 66(17), 5289–5300.
17	Mortier, V., Den Herder, G., Whitford, R., Van de Velde, W., Rombauts, S., D'Haeseleer, K., Holsters, M., & Goormachtig, S. (2010). CLE peptides control Medicago truncatula nodulation locally and systemically. Plant physiology, 153(1), 222–237.
18	Müller, L. M., Flokova, K., Schnabel, E., Sun, X., Fei, Z., Frugoli, J., Bouwmeester, H. J., & Harrison, M. J. (2019). A CLE-SUNN module regulates strigolactone content and fungal colonization in arbuscular mycorrhiza. Nature plants, 5(9), 933–939.
19	Ördögh, L., Vörös, A., Nagy, I., Kondorosi, É., & Kereszt, A. (2014). Symbiotic plant peptides eliminate Candida albicans both in vitro and in an epithelial infection model and inhibit the proliferation of immortalized human cells. BioMed Research International. https://doi.org/10.1155/2014/320796
20	Roy, S., Torres-Jerez, I., Zhang, S., Liu, W., Schiessl, K., Jain, D., Boschiero, C., Lee, H. K., Krom, N., Zhao, P. X., Murray, J. D., Oldroyd, G. E. D., Scheible, W. R., & Udvardi, M. (2024a). The peptide GOLVEN10 alters root development and noduletaxis in Medicago truncatula. The Plant journal, 118(3), 607–625.
21	Saur, I., Oakes, M., Djordjevic, M. A., & Imin, N. (2011). Crosstalk between the nodulation signaling pathway and the autoregulation of nodulation in Medicago truncatula. The New phytologist, 190(4), 865–874.
22	Suri, G. S., & Tiwari, M. (2023). Phytosulfokine-δ: A Small Peptide, but a Big Player in Symbiosis Gene Regulation. International Journal of Plant Biology, 14(1), 100–103.
23	Van de Velde, W., Zehirov, G., Szatmari, A., Debreczeny, M., Ishihara, H., Kevei, Z., Farkas, A., Mikulass, K., Nagy, A., Tiricz, H., Satiat-Jeunemaître, B., Alunni, B., Bourge, M., Kucho, K., Abe, M., Kereszt, A., Maroti, G., Uchiumi, T., Kondorosi, E., & Mergaert, P. (2010). Plant peptides govern terminal differentiation of bacteria in symbiosis. Science, 327(5969), 1122–1126.
24	Velivelli, S., Czymmek, K. J., Li, H., Shaw, J. B., Buchko, G. W., & Shah, D. M. (2020). Antifungal symbiotic peptide NCR044 exhibits unique structure and multifaceted mechanisms of action that confer plant protection. Proceedings of the National Academy of Sciences of the United States of America, 117(27), 16043–16054.
25	Yan, J., Wang, Y., Li, Q., Zhou, Y., Wang, X., & Luo, L. (2024). The MtRGF6 Peptide Differentially Regulates Root Development and Symbiotic Nodulation of Medicago truncatula and Lotus japonicus. Phyton, 93(6), 1237–1248.
26	Yu, L., Zhou, W., Zhang, D., Yan, J., Luo, L. (2020). Phytosulfokine-α Promotes Root Growth by Repressing Expression of Pectin Methylesterase Inhibitor (PMEI) Genes in Medicago truncatula. Phyton-International Journal of Experimental Botany, 89(4), 873–881.
27	Zhang, D., Di, Q., Gui, J., Li, Q., Mysore, K. S., Wen, J., Luo, L., & Yu, L. (2025). Tyrosylprotein Sulfotransferase Positively Regulates Symbiotic Nodulation and Root Growth. Plant, cell & environment, 48(1), 553–570.

### Sheet: Legend
Data S8
A list of 27 gain-of-function and other non-mutant studies on ncORFs/peptides in Medicago truncatula
The table covers studies published by 16 June 2025.
The list includes two types of studies:
1. Studies that involved no LOF characterization experiments at all.
2. Studies that involved no LOF characterization experiments for corresponding ncORFs but are listed in Data S7 because they used LOF approaches for other genes (highlighted with orange in this dataset).
