## Supplementary material for "Loss-of-function phenomics, ncORFs, and ambiguity of mutant phenotypes in *Medicago truncatula*": Data S9 Biological processes

### Sheet: Table
	Sorted by count				Sorted alphabetically
	Biological process	Count			Biological process	Count
1	SNF	380		1	Acidity tolerance	1
2	Root development	166		2	Aluminium tolerance	3
3	AM symbiosis	141		3	AM symbiosis	141
4	Leaf development	104		4	Amino acid metabolism	13
5	Flower development	60		5	Branch development	27
6	Control of body size	48		6	Bud development	1
7	Floral transition	48		7	Calcium homeostasis	1
8	Seed development	47		8	Carotenoid biosynthesis	2
9	Pod development	40		9	Carotenoid metabolism	3
10	Flavonoid metabolism	35		10	Chloride homeostasis	4
11	Vegetative growth	33		11	Circadian clock	6
12	Branch development	27		12	Cold stress	10
13	Seed composition	27		13	Control of somatic ploidy level	1
14	Shoot development	26		14	Control of body size	48
15	Resistance to oomycete pathogens	23		15	Cotyledon development	4
16	Stem development	18		16	Drought stress	13
17	Salinity stress	17		17	Embryo development	15
18	Resistance to fungal pathogens	16		18	Endogenous siRNA biogenesis	2
19	Embryo development	15		19	Epidermis development	14
20	Lignin metabolism	15		20	Fertility	12
21	Epidermis development	14		21	Flavonoid metabolism	35
22	Trichome development	14		22	Flooding stress	3
23	Amino acid metabolism	13		23	Floral transition	48
24	Drought stress	13		24	Flower development	60
25	Fertility	12		25	Fruit development	1
26	Photosynthesis	12		26	Gametophyte development	7
27	Root hair development	12		27	Haploid embryo induction	2
28	Phosphate homeostasis	11		28	Histone modification	1
29	Cold stress	10		29	Hormone homeostasis	10
30	Hormone homeostasis	10		30	Hormone perception	5
31	Hormone transport	10		31	Hormone transport	10
32	Inflorescence development	9		32	Inflorescence development	9
33	Root gravitropism	9		33	Iron deficiency response	1
34	Nyctinastic leaf movement	8		34	Iron homeostasis	6
35	Seed germination	8		35	Iron reduction	1
36	Gametophyte development	7		36	Leaf development	104
37	Oxidative stress	7		37	Lignin metabolism	15
38	Pollen development	7		38	Lipid metabolism	5
39	Circadian clock	6		39	MFRE symbiosis	3
40	Iron homeostasis	6		40	Nitrate homeostasis	4
41	Senescence	6		41	Nitrate metabolism	3
42	Strigolactone biosynthesis	6		42	Nitrate uptake	3
43	Hormone perception	5		43	Nitric oxide homeostasis	4
44	Lipid metabolism	5		44	Nitrogen homeostasis	2
45	Resistance to bacterial pathogens	5		45	Nitrogen metabolism	1
46	Saponin metabolism	5		46	Nutrient deficiency stress	1
47	Seed longevity	5		47	Nutrient homeostasis	1
48	Seedling development	5		48	Nyctinastic leaf movement	8
49	Chloride homeostasis	4		49	Organogenesis triggered by plant parasitic nematodes	3
50	Cotyledon development	4		50	Oxidative stress	7
51	Nitrate homeostasis	4		51	Petiole development	1
52	Nitric oxide homeostasis	4		52	Phosphate homeostasis	11
53	Somatic embryo development	4		53	Phosphorus homeostasis	2
54	Aluminium tolerance	3		54	Photoperiodism	3
55	Carotenoid metabolism	3		55	Photosynthesis	12
56	Flooding stress	3		56	Phototropism	2
57	MFRE symbiosis	3		57	Pod development	40
58	Nitrate metabolism	3		58	Pollen development	7
59	Nitrate uptake	3		59	Pollen viability	3
60	Organogenesis triggered by plant parasitic nematodes	3		60	Resistance to bacterial pathogens	5
61	Photoperiodism	3		61	Resistance to fungal pathogens	16
62	Pollen viability	3		62	Resistance to insect herbivory	1
63	Seed coat function	3		63	Resistance to oomycete pathogens	23
64	Seed dormancy	3		64	Resistance to parasitic plants	2
65	Self-fertilization	3		65	Riboflavin biosynthesis	1
66	Sulfur homeostasis	3		66	Root development	166
67	Vanadium tolerance	3		67	Root exudation	2
68	Carotenoid biosynthesis	2		68	Root gravitropism	9
69	Endogenous siRNA biogenesis	2		69	Root hair development	12
70	Haploid embryo induction	2		70	Salinity stress	17
71	Nitrogen homeostasis	2		71	Saponin metabolism	5
72	Phosphorus homeostasis	2		72	Seed coat function	3
73	Phototropism	2		73	Seed composition	27
74	Resistance to parasitic plants	2		74	Seed development	47
75	Root exudation	2		75	Seed dormancy	3
76	Stipule development	2		76	Seed germination	8
77	Acidity tolerance	1		77	Seed longevity	5
78	Bud development	1		78	Seedling development	5
79	Calcium homeostasis	1		79	Self-fertilization	3
80	Control of somatic ploidy level	1		80	Senescence	6
81	Fruit development	1		81	Shoot development	26
82	Histone modification	1		82	Shoot gravitropism	1
83	Iron deficiency response	1		83	Small RNA processing	1
84	Iron reduction	1		84	SNF	380
85	Nitrogen metabolism	1		85	Somatic embryo development	4
86	Nutrient deficiency stress	1		86	Stem development	18
87	Nutrient homeostasis	1		87	Stipule development	2
88	Petiole development	1		88	Strigolactone biosynthesis	6
89	Resistance to insect herbivory	1		89	Strigolactone perception	1
90	Riboflavin biosynthesis	1		90	Strigolactone transport	1
91	Shoot gravitropism	1		91	Sugar metabolism	1
92	Small RNA processing	1		92	Sulfur homeostasis	3
93	Strigolactone perception	1		93	Trichome development	14
94	Strigolactone transport	1		94	Vanadium tolerance	3
95	Sugar metabolism	1		95	Vegetative growth	33
96	Vitamin metabolism	1		96	Vitamin metabolism	1
97	Zinc homeostasis	1		97	Zinc homeostasis	1
	Grand Total	1627			Grand Total	1627

### Sheet: Legend
Data S9
The complete list of 97 biological processes examined in loss-of-function studies on 673 genes in Medicago truncatula.
The counts are not additive because many genes were tested for more than one process.
This list includes not only biological processes in which a locus is clearly involved but also biological processes for which the mutant phenotype was tested, regardless of the presence of any difference between the wild type and the mutant. The involvement in most processes is hypothetical. For example, if the mutant has a dwarf phenotype, "Control of the body size" is proposed as a candidate pr…
