## Supplementary material for "Loss-of-function phenomics, ncORFs, and ambiguity of mutant phenotypes in *Medicago truncatula*": Data S10 Protein classes individual groups

### Sheet: Sorted alphabetically
Item	Total count	A, count	C, count	N, count	A, proportion	C, proportion	N, proportion	Group	Protein class	Total count
1	1	1			100	0	0	Other	Actin nucleating factor	1
2	1	1			100	0	0	Other	Anaphase-promoting complex component/43kDa postsynaptic protein	1
3	1	1			100	0	0	Other	Annexin	1
4	2	2			100	0	0	Other	Calmodulin-like protein	2
5	1	1			100	0	0	Other	CC-NBS-LRR plant R protein	1
6	3	3			100	0	0	Channel	Channel (calcium influx and efflux)	3
7	1	1			100	0	0	Channel	Channel (potassium influx)	1
8	6	1		5	16.6667	0	83.3333	Channel	Channel (substrate unknown)	6
9	2	2			100	0	0	Channel	Channel (water and ammonia)	2
10	1	1			100	0	0	Channel	Channel (water)	1
11	3			3	0	0	100	Other	Chlorophyll A-B binding protein	3
12	2	1		1	50	0	50	Other	Chromatin regulator (PHD family)	2
13	1	1			100	0	0	Other	Coiled-coil motif and a plant-specific DUF761 domain protein	1
14	6	6			100	0	0	Other	Cytochrome P450	6
15	2			2	0	0	100	Other	Defensin	2
16	1	1			100	0	0	Other	Dehydrin	1
17	1	1			100	0	0	Other	DNA replication factor	1
18	1	1			100	0	0	Other	DUF21 domain protein	1
19	39	22	16	1	56.4103	41.0256	2.5641	Enzyme	Enzyme (hydrolase)	39
20	1	1			100	0	0	Enzyme	Enzyme (hydrolase/kinase)	1
21	3	3			100	0	0	Enzyme	Enzyme (isomerase)	3
22	1	1			100	0	0	Enzyme	Enzyme (isomerase/lyase)	1
23	48	34	13	1	70.8333	27.0833	2.08333	Enzyme	Enzyme (kinase)	48
24	8	4	4		50	50	0	Enzyme	Enzyme (ligase)	8
25	1	1			100	0	0	Enzyme	Enzyme (ligase/oxidoreductase)	1
26	3	3			100	0	0	Enzyme	Enzyme (ligase/transferase)	3
27	3	3			100	0	0	Enzyme	Enzyme (lyase)	3
28	1	1			100	0	0	Enzyme	Enzyme (lyase/hydrolase)	1
29	45	25	10	10	55.5556	22.2222	22.2222	Enzyme	Enzyme (oxidoreductase)	45
30	1	1			100	0	0	Enzyme	Enzyme (oxidoreductase/hydrolase)	1
31	3	3			100	0	0	Enzyme	Enzyme (oxidoreductase/kinase)	3
32	1		1		0	100	0	Enzyme	Enzyme (oxidoreductase/transferase)	1
33	43	29	13	1	67.4419	30.2326	2.32558	Enzyme	Enzyme (transferase)	43
34	2	2			100	0	0	Enzyme	Enzyme (transferase/hydrolase)	2
35	1	1			100	0	0	Enzyme	Enzyme (transferase/ligase)	1
36	1	1			100	0	0	Enzyme	Enzyme (transferase/oxidoreductase)	1
37	3	1	2		33.3333	66.6667	0	Other	Extensin-like repeat protein	3
38	10	5	3	2	50	30	20	Other	F-box protein	10
39	1	1			100	0	0	Other	Floral meristem identity control protein	1
40	1	1			100	0	0	Other	Formin	1
41	3	3			100	0	0	Other	Growth-regulating factor (C3H-WRC/GRF family)	3
42	3	3			100	0	0	Other	Heat shock protein (chaperone)	3
43	1	1			100	0	0	Other	Hemoglobin (non-symbiotic)	1
44	2	1	1		50	50	0	Unknown	Hypothetical protein	2
45	1	1			100	0	0	Other	Inflammatory cytokine	1
46	1	1			100	0	0	Other	KIX domain protein	1
47	1	1			100	0	0	Other	Leghemoglobin	1
48	3	3			100	0	0	Other	lncRNA	3
49	1	1			100	0	0	Other	LRR domain protein	1
50	4	2	2		50	50	0	Other	LysM domain protein	4
51	1		1		0	100	0	Other	Major latex protein	1
52	2	2			100	0	0	Membrane protein	Membrane protein	2
53	1	1			100	0	0	Membrane protein	Membrane protein (ankyrin-repeat domain containing)	1
54	4		4		0	100	0	Membrane protein	Membrane protein (CaLB domain containing)	4
55	2	2			100	0	0	Membrane protein	Membrane protein (DUF679 domain containing)	2
56	2	2			100	0	0	Membrane protein	Membrane protein (exocyst complex subunit)	2
57	5	1	2	2	20	40	40	Membrane protein	Membrane protein (PLAT domain containing)	5
58	1	1			100	0	0	Membrane protein	Membrane protein (remorin)	1
59	2		2		0	100	0	Membrane protein	Membrane protein (vesicle trafficking)	2
60	1	1			100	0	0	Other	MLO family protein	1
61	1	1			100	0	0	Other	Mobile floral signal, florigen; phosphatidylethanolamine-binding protein	1
62	1	1			100	0	0	Other	MT binding DREPP/PCaP protein	1
63	3		3		0	100	0	Other	Pathogensis-related protein	3
64	8	1	5	2	12.5	62.5	25	Peptide	Peptide (CEP family)	8
65	4	3	1		75	25	0	Peptide	Peptide (CLE family)	4
66	1	1			100	0	0	Peptide	Peptide (cysteine-rich, LTP family)	1
67	9	6	2	1	66.6667	22.2222	11.1111	Peptide	Peptide (cysteine-rich, NCR family)	9
68	2	2			100	0	0	Peptide	Peptide (early nodulin) or lncRNA	2
69	2	2			100	0	0	Peptide	Peptide (Golven/Root Growth Factor [RGF] family)	2
70	1	1			100	0	0	Peptide	Peptide (LEED..PEED family)	1
71	1	1			100	0	0	Peptide	Peptide (nodule rich peptide)	1
72	2		2		0	100	0	Peptide	Peptide (PSK family)	2
73	1	1			100	0	0	Other	Phosphatidylethanolamine-binding protein	1
74	1	1			100	0	0	Other	Phytochrome A	1
75	1	1			100	0	0	Other	Phytochrome B	1
76	2	2			100	0	0	Other	Phytocyanin (blue copper protein)	2
77	1	1			100	0	0	Other	Post-transcriptional gene silencing PAZ-Argonaute family protein	1
78	1	1			100	0	0	Other	PRAF family protein	1
79	2	2			100	0	0	Other	PRONE domain protein	2
80	5	1		4	20	0	80	Other	Protease inhibitor	5
81	2	2			100	0	0	Other	Protein complex (iron storage and release)	2
82	1	1			100	0	0	Other	Regulatory subunit of a kinase complex/CBS domain protein	1
83	1	1			100	0	0	Other	RNA binding protein	1
84	1	1			100	0	0	Other	RNA polymerase II-associated protein	1
85	2	2			100	0	0	Other	SCAR/WAVE family protein	2
86	2	2			100	0	0	Other	SPX domain protein	2
87	1	1			100	0	0	Other	Steroid-binding domain protein	1
88	1		1		0	100	0	Other	STIG1 family peptide	1
89	4	2		2	50	0	50	Other	Syntaxin	4
90	2	2			100	0	0	TF	TF (ALOG domain containing)	2
91	21	9	12		42.8571	57.1429	0	TF	TF (AP2-EREBP family)	21
92	9	2	7		22.2222	77.7778	0	TF	TF (ARF family)	9
93	2	2			100	0	0	TF	TF (AS2-LOB family)	2
94	2	2			100	0	0	TF	TF (AT-hook motif nuclear-localised family)	2
95	2	2			100	0	0	TF	TF (B3-Domain family)	2
96	1	1			100	0	0	TF	TF (BES/BZR family)	1
97	9	6	2	1	66.6667	22.2222	11.1111	TF	TF (bHLH family)	9
98	2	2			100	0	0	TF	TF (BLADE-ON-PETIOLE family)	2
99	5	5			100	0	0	TF	TF (bZIP family)	5
100	3			3	0	0	100	TF	TF (C2C2-CO-like family)	3
101	13	1		12	7.69231	0	92.3077	TF	TF (C2C2-Dof family)	13
102	2	1	1		50	50	0	TF	TF (C2C2-GATA family)	2
103	10	8	1	1	80	10	10	TF	TF (C2H2 family)	10
104	1	1			100	0	0	TF	TF (class M KNOX, MEINOX domain containing)	1
105	2	1	1		50	50	0	TF	TF (CYCLOPS-like)	2
106	2	2			100	0	0	TF	TF (ERF subfamily)	2
107	1			1	0	0	100	TF	TF (GAGA-Binding-like family)	1
108	1	1			100	0	0	TF	TF (GARP family)	1
109	19	11	6	2	57.8947	31.5789	10.5263	TF	TF (GRAS family)	19
110	2	1	1		50	50	0	TF	TF (Hap2/NF-YA family)	2
111	11	3	4	4	27.2727	36.3636	36.3636	TF	TF (Hap3/NF-YB family)	11
112	5	2	2	1	40	40	20	TF	TF (HD-SAD family)	5
113	2		2		0	100	0	TF	TF (HD-ZIP I family)	2
114	1	1			100	0	0	TF	TF (HD-ZIP IV family)	1
115	1	1			100	0	0	TF	TF (Homeodomain-TALE-BEL family)	1
116	9	1	7	1	11.1111	77.7778	11.1111	TF	TF (Homeodomain-TALE-KNOX family)	9
117	5	4	1		80	20	0	TF	TF (Homeobox-WOX family)	5
118	1	1			100	0	0	TF	TF (HSF-type-DNA-binding family)	1
119	1	1			100	0	0	TF	TF (LOB domain containing)	1
120	12	8	3	1	66.6667	25	8.33333	TF	TF (MADS-MIKC family)	12
121	18	14	4		77.7778	22.2222	0	TF	TF (MYB-HB-like family)	18
122	6	5		1	83.3333	0	16.6667	TF	TF (NAM family)	6
123	6	4	2		66.6667	33.3333	0	TF	TF (Nin-like family)	6
124	7	4	3		57.1429	42.8571	0	TF	TF (RR-A-type family)	7
125	17	1	16		5.88235	94.1176	0	TF	TF (SBP family)	17
126	1	1			100	0	0	TF	TF (STY-LRP1 family)	1
127	3	1	2		33.3333	66.6667	0	TF	TF (TCP family)	3
128	1	1			100	0	0	TF	TF (TIFY family)	1
129	4	4			100	0	0	TF	TF (WD40-like family)	4
130	2	2			100	0	0	TF	TF (WRKY family)	2
131	1			1	0	0	100	Other	Thaumatin family protein	1
132	1	1			100	0	0	Other	Transcription regulator (ABTB family)	1
133	1	1			100	0	0	Other	Transcription regulator (A20-like family)	1
134	3	2	1		66.6667	33.3333	0	Membrane protein	Transmembrane protein	3
135	1	1			100	0	0	Transporter	Transporter (4-coumarate and liquiritigenin)	1
136	1	1			100	0	0	Transporter	Transporter (ABA efflux)	1
137	1			1	0	0	100	Transporter	Transporter (ammonium influx)	1
138	6	3	3		50	50	0	Transporter	Transporter (auxin efflux)	6
139	1	1			100	0	0	Transporter	Transporter (auxin influx)	1
140	1	1			100	0	0	Transporter	Transporter (calcium efflux)	1
141	3	3			100	0	0	Transporter	Transporter (citrate efflux)	3
142	1	1			100	0	0	Transporter	Transporter (copper influx)	1
143	1	1			100	0	0	Transporter	Transporter (cytokinin efflux)	1
144	1	1			100	0	0	Transporter	Transporter (cytokinin influx)	1
145	1	1			100	0	0	Transporter	Transporter (efflux of anthocyanins)	1
146	1	1			100	0	0	Transporter	Transporter (efflux of strigolactones)	1
147	1	1			100	0	0	Transporter	Transporter (epicatechin 39-O-glucoside efflux)	1
148	1	1			100	0	0	Transporter	Transporter (glucose efflux)	1
149	3		3		0	100	0	Transporter	Transporter (hexose influx)	3
150	1	1			100	0	0	Transporter	Transporter (influx of short peptides)	1
151	1	1			100	0	0	Transporter	Transporter (iron and zinc)	1
152	3	3			100	0	0	Transporter	Transporter (iron efflux)	3
153	1	1			100	0	0	Transporter	Transporter (iron influx)	1
154	1	1			100	0	0	Transporter	Transporter (methylammonium influx)	1
155	2	2			100	0	0	Transporter	Transporter (molybdate influx)	2
156	1	1			100	0	0	Transporter	Transporter (nitrate and abscisic acid influx)	1
157	3	3			100	0	0	Transporter	Transporter (nitrate and chloride influx)	3
158	2	2			100	0	0	Transporter	Transporter (nitrate influx)	2
159	2		2		0	100	0	Transporter	Transporter (phosphate efflux)	2
160	3	3			100	0	0	Transporter	Transporter (phosphate influx)	3
161	5	2		3	40	0	60	Transporter	Transporter (proton efflux)	5
162	13	5	5	3	38.4615	38.4615	23.0769	Transporter	Transporter (substrate unknown)	13
163	2	2			100	0	0	Transporter	Transporter (substrate unknown, most likely cuticular lipid efflux)	2
164	2	2			100	0	0	Transporter	Transporter (substrate unknown, possibly beta-monoacylglycerol)	2
165	1	1			100	0	0	Transporter	Transporter (substrate unknown, possibly iron)	1
166	1			1	0	0	100	Transporter	Transporter (sucrose efflux)	1
167	1	1			100	0	0	Transporter	Transporter (sulfate influx)	1
168	1	1			100	0	0	Transporter	Transporter (water influx)	1
169	1	1			100	0	0	Transporter	Transporter (zinc efflux)	1
170	2	2			100	0	0	Transporter	Transporter (zinc influx)	2
171	1	1			100	0	0	Unknown	Unknown (similar to ubiquitin-activating enzyme E1)	1
172	1	1			100	0	0	Unknown	Unknown (TM domain containing)	1
173	1			1	0	0	100	Unknown	Unknown protein	1
174	1	1			100	0	0	Unknown	Unknown protein (chloroplastic)	1
175	1	1			100	0	0	Unknown	Unknown protein (myosin-related, RRP domain containing)	1
176	2	2			100	0	0	Other	Vacuolar sorting protein (HOPS complex)	2
177	1	1			100	0	0	Other	von Willebrand factor, type A	1
178	1	1			100	0	0	Other	XS domain protein	1
Sum	673	419	179	75	62.2585	26.5973	11.1441	All

### Sheet: Sorted by count
Item	Total count	A, count	C, count	N, count	A, proportion	C, proportion	N, proportion	Group	Protein class	Total count	P-value, raw (Exact Multinomial Test, deviation from the mean ratio 0.62:0.27:0.11)	P-value, Bonferroni-adjusted (32 comparisons)	P-value, raw (Chi-Square Test, deviation from the mean ratio 0.62:0.27:0.11)
1	48	34	13	1	70.8333	27.0833	2.08333	Enzyme	Enzyme (kinase)	48	0.108	3.456
2	45	25	10	10	55.5556	22.2222	22.2222	Enzyme	Enzyme (oxidoreductase)	45	0.069	2.208	0.061
3	43	29	13	1	67.4419	30.2326	2.32558	Enzyme	Enzyme (transferase)	43	0.176	5.632
4	39	22	16	1	56.4103	41.0256	2.5641	Enzyme	Enzyme (hydrolase)	39	0.061	1.952
5	21	9	12		42.8571	57.1429	0	TF	TF (AP2-EREBP family)	21	0.008	0.256
6	19	11	6	2	57.8947	31.5789	10.5263	TF	TF (GRAS family)	19	0.888	28.416
7	18	14	4		77.7778	22.2222	0	TF	TF (MYB-HB-like family)	18	0.352	11.264
8	17	1	16		5.88235	94.1176	0	TF	TF (SBP family)	17	1.32829e-07	4.25053e-06
9	13	1		12	7.69231	0	92.3077	TF	TF (C2C2-Dof family)	13	2.22778e-08	7.1289e-07
10	13	5	5	3	38.4615	38.4615	23.0769	Transporter	Transporter (substrate unknown)	13	0.126	4.032
11	12	8	3	1	66.6667	25	8.33333	TF	TF (MADS-MIKC family)	12	1	32
12	11	3	4	4	27.2727	36.3636	36.3636	TF	TF (Hap3/NF-YB family)	11	0.013	0.416
13	10	5	3	2	50	30	20	Other	F-box protein	10	0.388	12.416
14	10	8	1	1	80	10	10	TF	TF (C2H2 family)	10	0.446	14.272
15	9	6	2	1	66.6667	22.2222	11.1111	Peptide	Peptide (cysteine-rich, NCR family)	9	1	32
16	9	2	7		22.2222	77.7778	0	TF	TF (ARF family)	9	0.007	0.224
17	9	6	2	1	66.6667	22.2222	11.1111	TF	TF (bHLH family)	9	1	32
18	9	1	7	1	11.1111	77.7778	11.1111	TF	TF (Homeodomain-TALE-KNOX family)	9	0.002	0.064
19	8	4	4		50	50	0	Enzyme	Enzyme (ligase)	8	0.4	12.8
20	8	1	5	2	12.5	62.5	25	Peptide	Peptide (CEP family)	8	0.01	0.32
21	7	4	3		57.1429	42.8571	0	TF	TF (RR-A-type family)	7	0.514	16.448
22	6	1		5	16.6667	0	83.3333	Channel	Channel (substrate unknown)	6	8.77728e-05	0.00280873
23	6	6			100	0	0	Other	Cytochrome P450	6	0.289	9.248
24	6	5		1	83.3333	0	16.6667	TF	TF (NAM family)	6	0.35	11.2
25	6	4	2		66.6667	33.3333	0	TF	TF (Nin-like family)	6	1	32
26	6	3	3		50	50	0	Transporter	Transporter (auxin efflux)	6	0.444	14.208
27	5	1	2	2	20	40	40	Membrane protein	Membrane protein (PLAT domain containing)	5	0.034	1.088
28	5	1		4	20	0	80	Other	Protease inhibitor	5	0.00066763	0.0213642
29	5	5			100	0	0	TF	TF (bZIP family)	5	0.393	12.576
30	5	2	2	1	40	40	20	TF	TF (HD-SAD family)	5	0.485	15.52
31	5	4	1		80	20	0	TF	TF (Homeobox-WOX family)	5	1	32
32	5	2		3	40	0	60	Transporter	Transporter (proton efflux)	5	0.018	0.576
33	4	2	2		50	50	0	Other	LysM domain protein	4
34	4		4		0	100	0	Membrane protein	Membrane protein (CaLB domain containing)	4
35	4	3	1		75	25	0	Peptide	Peptide (CLE family)	4
36	4	2		2	50	0	50	Other	Syntaxin	4
37	4	4			100	0	0	TF	TF (WD40-like family)	4
38	3	3			100	0	0	Channel	Channel (calcium influx and efflux)	3
39	3			3	0	0	100	Other	Chlorophyll A-B binding protein	3
40	3	3			100	0	0	Enzyme	Enzyme (isomerase)	3
41	3	3			100	0	0	Enzyme	Enzyme (ligase/transferase)	3
42	3	3			100	0	0	Enzyme	Enzyme (lyase)	3
43	3	3			100	0	0	Enzyme	Enzyme (oxidoreductase/kinase)	3
44	3	1	2		33.3333	66.6667	0	Other	Extensin-like repeat protein	3
45	3	3			100	0	0	Other	Growth-regulating factor (C3H-WRC/GRF family)	3
46	3	3			100	0	0	Other	Heat shock protein (chaperone)	3
47	3	3			100	0	0	Other	lncRNA	3
48	3		3		0	100	0	Other	Pathogensis-related protein	3
49	3			3	0	0	100	TF	TF (C2C2-CO-like family)	3
50	3	1	2		33.3333	66.6667	0	TF	TF (TCP family)	3
51	3	2	1		66.6667	33.3333	0	Membrane protein	Transmembrane protein	3
52	3	3			100	0	0	Transporter	Transporter (citrate efflux)	3
53	3		3		0	100	0	Transporter	Transporter (hexose influx)	3
54	3	3			100	0	0	Transporter	Transporter (iron efflux)	3
55	3	3			100	0	0	Transporter	Transporter (nitrate and chloride influx)	3
56	3	3			100	0	0	Transporter	Transporter (phosphate influx)	3
57	2	2			100	0	0	Other	Calmodulin-like protein	2
58	2	2			100	0	0	Channel	Channel (water and ammonia)	2
59	2	1		1	50	0	50	Other	Chromatin regulator (PHD family)	2
60	2			2	0	0	100	Other	Defensin	2
61	2	2			100	0	0	Enzyme	Enzyme (transferase/hydrolase)	2
62	2	2			100	0	0	Membrane protein	Membrane protein	2
63	2	2			100	0	0	Membrane protein	Membrane protein (DUF679 domain containing)	2
64	2	2			100	0	0	Membrane protein	Membrane protein (exocyst complex subunit)	2
65	2		2		0	100	0	Membrane protein	Membrane protein (vesicle trafficking)	2
66	2	2			100	0	0	Peptide	Peptide (early nodulin) or lncRNA	2
67	2	2			100	0	0	Peptide	Peptide (Golven/Root Growth Factor [RGF] family)	2
68	2		2		0	100	0	Peptide	Peptide (PSK family)	2
69	2	2			100	0	0	Other	Phytocyanin (blue copper protein)	2
70	2	2			100	0	0	Other	PRONE domain protein	2
71	2	2			100	0	0	Other	Protein complex (iron storage and release)	2
72	2	2			100	0	0	Other	SCAR/WAVE family protein	2
73	2	2			100	0	0	Other	SPX domain protein	2
74	2	2			100	0	0	TF	TF (ALOG domain containing)	2
75	2	2			100	0	0	TF	TF (AS2-LOB family)	2
76	2	2			100	0	0	TF	TF (AT-hook motif nuclear-localised family)	2
77	2	2			100	0	0	TF	TF (B3-Domain family)	2
78	2	2			100	0	0	TF	TF (BLADE-ON-PETIOLE family)	2
79	2	1	1		50	50	0	TF	TF (C2C2-GATA family)	2
80	2	1	1		50	50	0	TF	TF (CYCLOPS-like)	2
81	2	2			100	0	0	TF	TF (ERF subfamily)	2
82	2	1	1		50	50	0	TF	TF (Hap2/NF-YA family)	2
83	2		2		0	100	0	TF	TF (HD-ZIP I family)	2
84	2	2			100	0	0	TF	TF (WRKY family)	2
85	2	2			100	0	0	Transporter	Transporter (molybdate influx)	2
86	2	2			100	0	0	Transporter	Transporter (nitrate influx)	2
87	2		2		0	100	0	Transporter	Transporter (phosphate efflux)	2
88	2	2			100	0	0	Transporter	Transporter (substrate unknown, most likely cuticular lipid efflux)	2
89	2	2			100	0	0	Transporter	Transporter (substrate unknown, possibly beta-monoacylglycerol)	2
90	2	2			100	0	0	Transporter	Transporter (zinc influx)	2
91	2	2			100	0	0	Other	Vacuolar sorting protein (HOPS complex)	2
92	1	1			100	0	0	Other	Actin nucleating factor	1
93	1	1			100	0	0	Other	Anaphase-promoting complex component/43kDa postsynaptic protein	1
94	1	1			100	0	0	Other	Annexin	1
95	1	1			100	0	0	Other	CC-NBS-LRR plant R protein	1
96	1	1			100	0	0	Channel	Channel (potassium influx)	1
97	1	1			100	0	0	Channel	Channel (water)	1
98	1	1			100	0	0	Other	Coiled-coil motif and a plant-specific DUF761 domain protein	1
99	1	1			100	0	0	Other	Dehydrin	1
100	1	1			100	0	0	Other	DNA replication factor	1
101	1	1			100	0	0	Other	DUF21 domain protein	1
102	1	1			100	0	0	Enzyme	Enzyme (hydrolase/kinase)	1
103	1	1			100	0	0	Enzyme	Enzyme (isomerase/lyase)	1
104	1	1			100	0	0	Enzyme	Enzyme (ligase/oxidoreductase)	1
105	1	1			100	0	0	Enzyme	Enzyme (lyase/hydrolase)	1
106	1	1			100	0	0	Enzyme	Enzyme (oxidoreductase/hydrolase)	1
107	1		1		0	100	0	Enzyme	Enzyme (oxidoreductase/transferase)	1
108	1	1			100	0	0	Enzyme	Enzyme (transferase/ligase)	1
109	1	1			100	0	0	Enzyme	Enzyme (transferase/oxidoreductase)	1
110	1	1			100	0	0	Other	Floral meristem identity control protein	1
111	1	1			100	0	0	Other	Formin	1
112	1	1			100	0	0	Other	Hemoglobin (non-symbiotic)	1
113	2	1	1		50	50	0	Unknown	Hypothetical protein	2
114	1	1			100	0	0	Other	Inflammatory cytokine	1
115	1	1			100	0	0	Other	KIX domain protein	1
116	1	1			100	0	0	Other	Leghemoglobin	1
117	1	1			100	0	0	Other	LRR domain protein	1
118	1		1		0	100	0	Other	Major latex protein	1
119	1	1			100	0	0	Membrane protein	Membrane protein (ankyrin-repeat domain containing)	1
120	1	1			100	0	0	Membrane protein	Membrane protein (remorin)	1
121	1	1			100	0	0	Other	MLO family protein	1
122	1	1			100	0	0	Other	Mobile floral signal, florigen; phosphatidylethanolamine-binding protein	1
123	1	1			100	0	0	Other	MT binding DREPP/PCaP protein	1
124	1	1			100	0	0	Peptide	Peptide (cysteine-rich, LTP family)	1
125	1	1			100	0	0	Peptide	Peptide (LEED..PEED family)	1
126	1	1			100	0	0	Peptide	Peptide (nodule rich peptide)	1
127	1	1			100	0	0	Other	Phosphatidylethanolamine-binding protein	1
128	1	1			100	0	0	Other	Phytochrome A	1
129	1	1			100	0	0	Other	Phytochrome B	1
130	1	1			100	0	0	Other	Post-transcriptional gene silencing PAZ-Argonaute family protein	1
131	1	1			100	0	0	Other	PRAF family protein	1
132	1	1			100	0	0	Other	Regulatory subunit of a kinase complex/CBS domain protein	1
133	1	1			100	0	0	Other	RNA binding protein	1
134	1	1			100	0	0	Other	RNA polymerase II-associated protein	1
135	1	1			100	0	0	Other	Steroid-binding domain protein	1
136	1		1		0	100	0	Other	STIG1 family peptide	1
137	1	1			100	0	0	TF	TF (BES/BZR family)	1
138	1	1			100	0	0	TF	TF (class M KNOX, MEINOX domain containing)	1
139	1			1	0	0	100	TF	TF (GAGA-Binding-like family)	1
140	1	1			100	0	0	TF	TF (GARP family)	1
141	1	1			100	0	0	TF	TF (HD-ZIP IV family)	1
142	1	1			100	0	0	TF	TF (Homeodomain-TALE-BEL family)	1
143	1	1			100	0	0	TF	TF (HSF-type-DNA-binding family)	1
144	1	1			100	0	0	TF	TF (LOB domain containing)	1
145	1	1			100	0	0	TF	TF (STY-LRP1 family)	1
146	1	1			100	0	0	TF	TF (TIFY family)	1
147	1			1	0	0	100	Other	Thaumatin family protein	1
148	1	1			100	0	0	Other	Transcription regulator (ABTB family)	1
149	1	1			100	0	0	Other	Transcription regulator (A20-like family)	1
150	1	1			100	0	0	Transporter	Transporter (4-coumarate and liquiritigenin)	1
151	1	1			100	0	0	Transporter	Transporter (ABA efflux)	1
152	1			1	0	0	100	Transporter	Transporter (ammonium influx)	1
153	1	1			100	0	0	Transporter	Transporter (auxin influx)	1
154	1	1			100	0	0	Transporter	Transporter (calcium efflux)	1
155	1	1			100	0	0	Transporter	Transporter (copper influx)	1
156	1	1			100	0	0	Transporter	Transporter (cytokinin efflux)	1
157	1	1			100	0	0	Transporter	Transporter (cytokinin influx)	1
158	1	1			100	0	0	Transporter	Transporter (efflux of anthocyanins)	1
159	1	1			100	0	0	Transporter	Transporter (efflux of strigolactones)	1
160	1	1			100	0	0	Transporter	Transporter (epicatechin 39-O-glucoside efflux)	1
161	1	1			100	0	0	Transporter	Transporter (glucose efflux)	1
162	1	1			100	0	0	Transporter	Transporter (influx of short peptides)	1
163	1	1			100	0	0	Transporter	Transporter (iron and zinc)	1
164	1	1			100	0	0	Transporter	Transporter (iron influx)	1
165	1	1			100	0	0	Transporter	Transporter (methylammonium influx)	1
166	1	1			100	0	0	Transporter	Transporter (nitrate and abscisic acid influx)	1
167	1	1			100	0	0	Transporter	Transporter (substrate unknown, possibly iron)	1
168	1			1	0	0	100	Transporter	Transporter (sucrose efflux)	1
169	1	1			100	0	0	Transporter	Transporter (sulfate influx)	1
170	1	1			100	0	0	Transporter	Transporter (water influx)	1
171	1	1			100	0	0	Transporter	Transporter (zinc efflux)	1
172	1	1			100	0	0	Unknown	Unknown (similar to ubiquitin-activating enzyme E1)	1
173	1	1			100	0	0	Unknown	Unknown (TM domain containing)	1
174	1			1	0	0	100	Unknown	Unknown protein	1
175	1	1			100	0	0	Unknown	Unknown protein (chloroplastic)	1
176	1	1			100	0	0	Unknown	Unknown protein (myosin-related, RRP domain containing)	1
177	1	1			100	0	0	Other	von Willebrand factor, type A	1
178	1	1			100	0	0	Other	XS domain protein	1
Sum	673	419	179	75	62.2585	26.5973	11.1441	All

### Sheet: Example comparisons
Item	Total count	A, count	C, count	N, count	A, proportion	C, proportion	N, proportion	Group	Protein class	Total count	P-value, raw (Fisher's Exact Test, deviation between count ratios)	P-value, Bonferroni-adjusted (5 comparisons)
Comparison 1:
1	48	34	13	1	70.8333	27.0833	2.08333	Enzyme	Enzyme (kinase)	48	1.418e-08	7.09e-08
2	45	25	10	10	55.5556	22.2222	22.2222	Enzyme	Enzyme (oxidoreductase)	45
Comparison 2:
3	43	29	13	1	67.4419	30.2326	2.32558	Enzyme	Enzyme (transferase)	43	3.047e-10	1.5235e-09
4	39	22	16	1	56.4103	41.0256	2.5641	Enzyme	Enzyme (hydrolase)	39
Comparison 3:
5	21	9	12	0	42.8571	57.1429	0	TF	TF (AP2-EREBP family)	21	0.0001197	0.0005985
7	18	14	4	0	77.7778	22.2222	0	TF	TF (MYB-HB-like family)	18
Comparison 4:
6	19	11	6	2	57.8947	31.5789	10.5263	TF	TF (GRAS family)	19	0.0004	0.002
7	18	14	4	0	77.7778	22.2222	0	TF	TF (MYB-HB-like family)	18
Comparison 5:
5	21	9	12	0	42.8571	57.1429	0	TF	TF (AP2-EREBP family)	21	0.0009993	0.0049965
6	19	11	6	2	57.8947	31.5789	10.5263	TF	TF (GRAS family)	19

### Sheet: Legend
Data S10
The complete list of protein classes, corresponding phenotype counts, and statistical analysis of proportions
Letters A, C, and N stand for altered, conditional, and neutral phenotypes, respectively.
Different protein classes have different proportions of phenotypes, which may reflect their relative functional importance.
Acronyms are the same as in Data S1-S4.
Sheet 1: Sorted alphabetically
This list is sorted in the alphabetical order of protein classes.
Explanation of column titles and content:
Column letter	Column title	Explanation
C-E	A, C, N, count	Non-redundant additive counts
F-H	A, C, N, proportion	Corresponding proportions, out of 100
Sheet 2: Sorted by count
This list is sorted by the total count in each protein class.
Explanation of column titles and content:
Column letter	Column title	Explanation
C-E	A, C, N, count	Non-redundant additive counts
F-H	A, C, N, proportion	Corresponding proportions, out of 100
L	P-value, raw (Exact Multinomial Test, deviation from the mean ratio 0.62:0.27:0.11)	P-value of the Exact Multinomial Test for the goodness-of-fit into the mean ratio 0.62:0.27:0.11 (row 180). Cells highlighted with yellow contain p-values lover than 0.05 before Bonferroni adjustment for multiple comparisons.
M	P-value, Bonferroni-adjusted (32 comparisons)	P-value divided by the number of comparisons (Bonferroni adjustment). Cells highlighted with orange contain p-values lover than 0.05 after the adjustment.
N	P-value, raw (Chi-Square Test, deviation from the mean ratio 0.62:0.27:0.11)	P-value of the Chi-Square Test for the goodness-of-fit into the mean ratio 0.62:0.27:0.11 (row 180). In this dataset, there is only one proportion for which this test is applicable (row 3).
Sheet 3: Example comparisons
This list shows five representative comparisons between selected protein classes.
Explanation of column titles and content:
Column letter	Column title	Explanation
C-E	A, C, N, count	Non-redundant additive counts
F-H	A, C, N, proportion	Corresponding proportions, out of 100
L	P-value, raw (Fisher's Exact Test, deviation between count ratios)	P-value of the Fisher's Exact Test for association. Cells highlighted with yellow contain p-values lover than 0.05 before Bonferroni adjustment for multiple comparisons. It should be noted that none of these comparisons can be adequately made using the Chi-Square test (low counts per category).
M	P-value, Bonferroni-adjusted (5 comparisons)	P-value divided by the number of comparisons (Bonferroni adjustment). Cells highlighted with orange contain p-values lover than 0.05 after the adjustment. All comparisons listed in this sheet indicate significant association between the phenotype category and the protein class.
