## Supplementary material for "Loss-of-function phenomics, ncORFs, and ambiguity of mutant phenotypes in *Medicago truncatula*": Data S11 Protein classes combined groups

### Sheet: Sorted alphabetically
Item	Total count	A, count	C, count	N, count	A, proportion	C, proportion	N, proportion	Group	Total count
1	13	8		5	61.5385	0	38.4615	Channel	13
2	205	135	57	13	65.8537	27.8049	6.34146	Enzyme	205
3	22	11	9	2	50	40.9091	9.09091	Membrane protein	22
4	99	72	12	15	72.7273	12.1212	15.1515	Other	99
5	30	17	10	3	56.6667	33.3333	10	Peptide	30
6	224	119	77	28	53.125	34.375	12.5	TF	224
7	73	52	13	8	71.2329	17.8082	10.9589	Transporter	73
8	7	5	1	1	71.4286	14.2857	14.2857	Unknown	7
Sum	673	419	179	75	62.2585	26.5973	11.1441	All

### Sheet: Sorted by count
Item	Total count	A, count	C, count	N, count	A, proportion	C, proportion	N, proportion	Group	Total count	P-value, raw (Exact Multinomial Test, deviation from the mean ratio 0.62:0.27:0.11)	P-value, Bonferroni-adjusted (8 comparisons)	P-value, raw (Chi-Square Test, deviation from the mean ratio 0.62:0.27:0.11)	P-value, Bonferroni-adjusted (4 comparisons)
1	224	119	77	28	53.125	34.375	12.5	TF	224	0.02	0.16	0.015	0.06
2	205	135	57	13	65.8537	27.8049	6.34146	Enzyme	205	0.088514	0.708112	0.10103	0.40412
3	99	72	12	15	72.7273	12.1212	15.1515	Other	99	0.001	0.008	0.004	0.016
4	73	52	13	8	71.2329	17.8082	10.9589	Transporter	73	0.192	1.536	0.216	0.864
5	30	17	10	3	56.6667	33.3333	10	Peptide	30	0.706	5.648
6	22	11	9	2	50	40.9091	9.09091	Membrane protein	22	0.362	2.896
7	13	8		5	61.5385	0	38.4615	Channel	13	0.003	0.024
8	7	5	1	1	71.4286	14.2857	14.2857	Unknown	7	0.735333	5.88266
Sum	673	419	179	75	62.2585	26.5973	11.1441	All

### Sheet: Example comparisons
Item	Total count	A, count	C, count	N, count	A, proportion	C, proportion	N, proportion	Group	Total count	P-value, raw (Fisher's Exact Test, deviation between count ratios)	P-value, Bonferroni-adjusted (5 comparisons)
Comparison 1:
1	224	119	77	28	53.125	34.375	12.5	TF	224	0.001	0.005
4	73	52	13	8	71.2329	17.8082	10.9589	Transporter	73
Comparison 2:
1	224	119	77	28	53.125	34.375	12.5	TF	224	2.2e-16	1.1e-15
2	205	135	57	13	65.8537	27.8049	6.34146	Enzyme	205
Comparison 3:
4	73	52	13	8	71.2329	17.8082	10.9589	Transporter	73	0.0002	0.001
7	13	8		5	61.5385	0	38.4615	Channel	13
Comparison 4:
5	30	17	10	3	56.6667	33.3333	10	Peptide	30	2.2e-16	1.1e-15
2	205	135	57	13	65.8537	27.8049	6.34146	Enzyme	205
Comparison 5:
4	73	52	13	8	71.2329	17.8082	10.9589	Transporter	73	0.006	0.03
6	22	11	9	2	50	40.9091	9.09091	Membrane protein	22

### Sheet: Legend
Data S11
The complete list of combined protein groups, corresponding phenotype counts, and statistical analysis of proportions
Letters A, C, and N stand for altered, conditional, and neutral phenotypes, respectively.
Different protein groups have different proportions of phenotypes, which may reflect their relative functional importance.
Acronyms are the same as in Data S1-S4.
Sheet 1: Sorted alphabetically
This list is sorted in the alphabetical order of protein classes.
Explanation of column titles and content:
Column letter	Column title	Explanation
C-E	A, C, N, count	Non-redundant additive counts
F-H	A, C, N, proportion	Corresponding proportions, out of 100
Sheet 2: Sorted by count
This list is sorted by the total count in each protein class.
Explanation of column titles and content:
Column letter	Column title	Explanation
C-E	A, C, N, count	Non-redundant additive counts
F-H	A, C, N, proportion	Corresponding proportions, out of 100
K	P-value, raw (Exact Multinomial Test, deviation from the mean ratio 0.62:0.27:0.11)	P-value of the Exact Multinomial Test for the goodness-of-fit into the mean ratio 0.62:0.27:0.11 (row 10). Cells highlighted with yellow contain p-values lover than 0.05 before Bonferroni adjustment for multiple comparisons.
L	P-value, Bonferroni-adjusted (8 comparisons)	P-value divided by the number of comparisons (Bonferroni adjustment). Cells highlighted with orange contain p-values lover than 0.05 after the adjustment.
M	P-value, raw (Chi-Square Test, deviation from the mean ratio 0.62:0.27:0.11)	P-value of the Chi-Square Test for the goodness-of-fit into the mean ratio 0.62:0.27:0.11 (row 10). In this dataset, the Chi-Square Test is applicable to proportions in the first four rows. Cells highlighted with yellow contain p-values lover than 0.05 before Bonferroni adjustment for multiple comparisons.
N	P-value, Bonferroni-adjusted (4 comparisons)	P-value divided by the number of comparisons (Bonferroni adjustment). Cells highlighted with orange contain p-values lover than 0.05 after the adjustment.
Sheet 3: Example comparisons
This list shows five representative comparisons between selected protein groups.
Explanation of column titles and content:
Column letter	Column title	Explanation
C-E	A, C, N, count	Non-redundant additive counts
F-H	A, C, N, proportion	Corresponding proportions, out of 100
K	P-value, raw (Fisher's Exact Test, deviation between count ratios)	P-value of the Fisher's Exact Test for association. Cells highlighted with yellow contain p-values lover than 0.05 before Bonferroni adjustment for multiple comparisons. It should be noted that some of these comparisons can be adequately made using the Chi-Square test (counts per category > 5). The Fisher's Exact Test is used in such cases because it is more conservative.
L	P-value, Bonferroni-adjusted (5 comparisons)	P-value divided by the number of comparisons (Bonferroni adjustment). Cells highlighted with orange contain p-values lover than 0.05 after the adjustment. All comparisons listed in this sheet indicate significant association between the phenotype category and the protein group.
