## Supplementary material for "Loss-of-function phenomics, ncORFs, and ambiguity of mutant phenotypes in *Medicago truncatula*": Data S14 dNdS MEGA

### Sheet: Table
Item	Gene	Alignment	Subject species	Taxonomic group	Alignment length, base pairs	Percent identity (amino acid level)	Percent identity (nucleotide level)	Difference between values in Columns G and H	dN	SE Bootstrap	SE Analytical	dS	SE Bootstrap	SE Analytical	dN/dS	Z-test	Z-statistic	Z-test (with Bonferroni correction)	F-test	Notes
1	MthGSHSb	NcORF11_and_AF258320	Phaseolus vulgaris	Eudicots, legumes	66	91	89	2	0.0418	0.0285	0.0298	0.378	0.241	0.184	0.110582	0.0371	1.8007	0.8904	1
2	MthGSHSb	NcORF11_and_JAPFFL010000003	Salix viminalis	Eudicots, non-legumes	66	91	85	6	0.0418	0.0285	0.0298	0.753	0.464	0.332	0.0555113	0.0175	2.1324	0.42	1
3	MthGSHSb	NcORF11_and_XM_024600431	Populus trichocarpa	Eudicots, non-legumes	66	91	83	8	0.0418	0.0288	0.0298	0.936	0.543	0.423	0.0446581	0.0186	2.1063	0.4464	1
4	MthGSHSb	NcORF12_and_XM_027333037	Cicer arietinum	Eudicots, legumes	123	98	93	5	0.0161	0.0167	0.0132	0.319	0.141	0.125	0.0504702	0.0087	2.41172	0.2088	1
5	MthGSHSb	NcORF12_and_HM230748	Cucumis sativus	Eudicots, non-legumes	123	71	67	4	0.225	0.063	0.055	n/c	0.95	0	n/c	n/c	0	n/c	1
6	MtPHO2-A	NcORF51_and_XM_058915588	Vicia villosa	Eudicots, legumes	126	95	90	5	0.0196	0.0137	0.0139	0.771	0.43	0.292	0.0254215	0.00574	2.56746	0.13776	1
7	MtPHO2-A	NcORF53_and_XM_004485724	Cicer arietinum	Eudicots, legumes	516	96	92	4	0.0205	0.0078	0.0073	0.343	0.067	0.064	0.0597668	1.11e-06	4.97295	2.664e-05	1
8	MtPHO2-A	NcORF53_and_XM_010109884	Morus notabilis	Eudicots, non-legumes	495	88	77	11	0.0852	0.017	0.0157	2.99	1.1	2.19	0.028495	0.0942	1.3231	2.2608	1
9	MtPHO2-A	NcORF53_and_JAMFTS010007231	Rhynchospora pubera	Monocots	471	82	72	10	0.113	0.02	0.019	n/c	0.42	0	n/c	n/c	0	n/c	1
10	MtPHO2-A	NcORF54_and_XM_014765804	Glycine max	Eudicots, legumes	84	96	92	4	0.0232	0.0233	0.019	0.383	0.189	0.178	0.0605744	0.0235	2.0064	0.564	1
11	MtPHO2-A	NcORF54_and_XM_062305137	Alnus glutinosa	Eudicots, non-legumes	87	83	75	8	0.133	0.054	0.047	2.35	0.84	2.37	0.0565957	0.175	0.938	4.2	1
12	MtPHO2-A	NcORF54_and_XM_073259108	Elaeis guineensis	Monocots	84	82	69	13	0.179	0.074	0.058	n/c	0.86	0	n/c	n/c	0	n/c	1
13	MtPHO2-A	NcORF55_and_JAGRRG010000007	Glycine max	Eudicots, legumes	126	93	87	6	0.0622	0.0319	0.0257	0.645	0.394	0.232	0.0964341	0.00698	2.49481	0.16752	1
14	MtPHO2-A	NcORF55_and_JARAOO010000005	Quillaja saponaria	Eudicots, non-legumes	111	92	84	8	0.0593	0.0297	0.0268	1.03	0.6	0.4	0.0575728	0.00932	2.38503	0.22368	1
15	MtPHO2-A	NcORF55_and_XM_010261896	Nelumbo nucifera	Basal eudicots	81	85	79	6	0.122	0.063	0.046	1.23	0.68	0.63	0.099187	0.041	1.7542	0.984	1
16	MtbZIP60b	NcORF60_and_JAGRRG010000012	Glycine max	Eudicots, legumes	120	98	92	6	0.0112	0.0107	0.0113	0.26	0.12	0.112	0.0430769	0.0145	2.2087	0.348	1
17	MtbZIP60b	NcORF60_and_QJKJ01002791	Mucuna pruriens	Eudicots, legumes	120	98	91	7	0.0112	0.0113	0.0113	0.313	0.136	0.127	0.0357827	0.00961	2.37334	0.23064	1
18	MtbZIP60b	NcORF60_and_WOCE01000008	Lupinus albus	Eudicots, legumes	123	90	85	5	0.04	0.0233	0.0216	0.403	0.153	0.152	0.0992556	0.00977	2.36682	0.23448	1
19	MtKASII	NcORF65_and_QZWG01000005	Glycine soja	Eudicots, legumes	117	100	91	9	0	0	0	0.58	0.266	0.204	0	0.0026	2.84719	0.0624	1	This segment of the alignment is 100% conserved in several Medicago truncatula transcripts at the nucleotide level.
20	MtKASII	NcORF65_and_BDDD01000481	Cephalotus follicularis	Eudicots, non-legumes	117	100	85	15	0	0	0	1.49	0.77	0.66	0	0.0128	2.2602	0.3072	1	This segment of the alignment is 100% conserved in several Medicago truncatula transcripts at the nucleotide level.
21	MtKASII	NcORF65_and_JAMFTS010000005	Rhynchospora pubera	Monocots	117	100	86	14	0	0	0	1.11	0.56	0.41	0	0.00401	2.69621	0.09624	1	This segment of the alignment is 100% conserved in several Medicago truncatula transcripts at the nucleotide level.
22	MtKASII	NcORF65_and_XM_058253414	Magnolia sinica	Magnoliids	117	97	85	12	0.0113	0.0118	0.0113	1.26	0.65	0.5	0.00896825	0.00664	2.51349	0.15936	1	This segment of the alignment is 100% conserved in several Medicago truncatula transcripts at the nucleotide level.
23	MtKASII	NcORF65_and_XM_024535789	Physcomitrium patens	Bryophytes	117	95	73	22	0.0771	0.04	0.0306	n/c	0.59	0	n/c	n/c	0	n/c	1	This segment of the alignment is 100% conserved in several Medicago truncatula transcripts at the nucleotide level.
24	MtKASII	NcORF65_and_JBMOPZ010000030_reversed	Pseudomonadota bacterium	Bacteria	117	92	68	24	No accurate dN/dS analysis is possible across different codon tables (in this case, plants vs bacteria).											This segment of the alignment is 100% conserved in several Medicago truncatula transcripts at the nucleotide level.

### Sheet: Legend
Data S14
Evidence for purifying selection of eight selected ncORFs
The table provides details of dN/dS ratio calculations and corresponding statistical significance computed in MEGA-X v10.2.6.
The calculations were conducted using the standard genetic code table, starting from the first nuclotide in the alignment, with default settings (no testing for models).
"n/c" stands for non-calculatable.
Note that, in contrast to Z-test, F-test invariably estimated statistical significance with a p-value of one even for alignments with zero dN and non-zero dS, which raises questions about its applicability for this analysis (items 19-21). The same applies to p-values of Z-test after Bonferroni correction for multiple comparisons. A different tool may be more adequate for quantification of substit…
Explanation of column titles and content:
Column letter	Column title	Explanation
C	Alignment	Alignment names are the same as in Data S15. The second part of each alignment name corresponds to the NCBI identifier of a nuclotide sequence involved (the same as in Data S13).
J	dN	Non-synonymous substitution rate
K	SE Bootstrap	Standard error of dN; variance estimation method: bootstrap
L	SE Analytical	Standard error of dN; variance estimation method: analytical
M	dS	Synonymous substitution rate
N	SE Bootstrap	Standard error of dS; variance estimation method: bootstrap
O	SE Analytical	Standard error of dS; variance estimation method: analytical
P	dN/dS	The dN/dS, or Ka/Ks ratio, also known as ω. The ratio significantly lower than one is indicative of purifying (negative) selection, that is keeping amino acids conserved while allowing certain variation at the nucleotide level.
Q	Z-test	P-value of the test for significance of the dN/dS deviation from one. Cells highlighted with yellow contain p-values lover than 0.05 before Bonferroni adjustment for multiple comparisons.
R	Z-statistic	Test statistic of Z-test
S	Z-test (with Bonferroni correction)	P-value of the test after the Bonferroni correction for multiple comparisons (24 comparisons)
T	F-test	P-value of the alternative test for significance of the dN/dS deviation from one. The cell highlighted with orange contains a p-value lover than 0.05 after Bonferroni adjustment for multiple comparisons.
